# Aging interacts with tumor biology to produce major changes in the immune tumor microenvironment

**DOI:** 10.1101/2020.06.08.140764

**Authors:** Rossin Erbe, Zheyu Wang, Neeha Zaidi, Michael Topper, Stephen Baylin, Elizabeth M Jaffee, Hariharan Easwaran, Elana J Fertig

## Abstract

Advanced age is strongly correlated with both increased cancer incidence and general immune decline. The immune tumor microenvironment (ITME) has been established as an important prognostic of both therapeutic efficacy and overall patient survival. Thus, age-related immune decline is an important consideration for the treatment of a large subset of cancer patients. Current studies of aging-related immune alterations are predominantly performed on non-cancerous tissue, requiring additional study into the effects of age on tumor immune infiltration. We leverage large scale transcriptional data sets from The Cancer Genome Atlas and the Genotype-Tissue Expression project to distinguish normal age-related immune alterations from age-related changes in tumor immune infiltration. We demonstrate that while there is overlap between the normal immune aging phenotype and that of the ITME, there are several changes in immune cell abundance that are specific to the ITME, particularly in T cell, NK cell, and Macrophage populations. These results suggest that aged immune cells are more susceptible to tumor suppression of cytotoxic immune cell infiltration and activity than normal tissues, which creates an unfavorable ITME in older patients in excess of normal immune decline with age and may inform the application of existing and emerging immunotherapies for this large population of patients. We additionally identify that age-related increases in tumor mutational burden are associated with decreased DNA methylation and increased expression of the immune checkpoint genes *PDL1, CD80,* and *LAG3* which may have implications for therapeutic application of immune checkpoint blockade in older patients.
