## Supplementary material for "Aging interacts with tumor biology to produce major changes in the immune tumor microenvironment": BcellLMTMBAdj.csv

	Estimate	Std. Error	t value	Pr(>|t|)
(Intercept)	0.0755697247647707	0.0430671026897207	1.75469720610687	0.0794219467452282
Diagnosis.Age	-0.000173994378159482	0.000155011621786202	-1.12246021397971	0.261764343726211
SexMale	-0.00175512796724576	0.00441637720255775	-0.397413510383414	0.691093252176606
Cancer.TypeBLCA	0.07611443132807	0.0424640905799048	1.79244227978568	0.0731715106079117
Cancer.TypeBRCA	0.0432585959475013	0.0419108636638786	1.03215711072984	0.30208885926687
Cancer.TypeCESC	0.0264506384590206	0.0425103191014043	0.622216887996658	0.533850604295999
Cancer.TypeCHOL	0.132573744814576	0.0508907258214256	2.60506688939305	0.00923489280733299
Cancer.TypeCOAD	0.0805159962408953	0.0429699312163978	1.87377531128487	0.061066867193273
Cancer.TypeESCA	0.058724256855142	0.0438479062252495	1.33927163029112	0.180592418222511
Cancer.TypeGBM	0.00604125683658643	0.0529079634041422	0.114184263537792	0.909100022411714
Cancer.TypeHNSC	0.0370516772842843	0.041830518519097	0.885757064363641	0.375825531352417
Cancer.TypeKICH	0.00130684350018826	0.101674538372002	0.0128532031825593	0.989745837944302
Cancer.TypeKIRC	0.016736925797961	0.0422593650720647	0.396052467173124	0.692096903627115
Cancer.TypeKIRP	0.02132772350728	0.0429817258721755	0.496204446762029	0.619789643710334
Cancer.TypeLGG	-0.00112913096524591	0.0518340577562147	-0.0217835726957057	0.982622171106569
Cancer.TypeLIHC	0.0392249973290355	0.0441562300732417	0.888323058014083	0.3744443246988
Cancer.TypeLUAD	0.101307341337452	0.0419500946186484	2.41494905454675	0.0158019562792111
Cancer.TypeLUSC	0.0915608131359948	0.0419255153651275	2.18389237051937	0.0290539799843036
Cancer.TypeMESO	0.040920393781682	0.0462280964386791	0.885184485931891	0.376134164204172
Cancer.TypeOV	0.0271635164636397	0.0435636141698688	0.623536797422736	0.532983298039124
Cancer.TypePAAD	0.0896879055335255	0.0428561114125575	2.09276816251802	0.0364608578989207
Cancer.TypePRAD	0.13669127441569	0.0517598945135775	2.64087235301133	0.00831584855358364
Cancer.TypeREAD	0.0459702329238811	0.0462221286360193	0.994550322116885	0.320042108085729
Cancer.TypeSARC	0.0109311735346708	0.0424455095180674	0.25753427532818	0.796785537347246
Cancer.TypeSKCM	0.0529709821699546	0.0501805934403274	1.05560692965789	0.291240124822271
Cancer.TypeSTAD	0.128049160954628	0.0422487324618531	3.03084029965267	0.00246135900143612
Cancer.TypeTHCA	0.0905526939314271	0.0434285292497865	2.08509695114467	0.0371520851519122
Cancer.TypeUCEC	0.044151255290747	0.0436635074172993	1.01117060681329	0.312023321305381
Cancer.TypeUCS	-0.00155778498021867	0.0510276426031416	-0.0305282568574463	0.975647963039554
log(Mutation.Count)	-0.0163644254248683	0.00181722157343694	-9.00518993614966	3.91508431136265e-19
