## Supplementary material for "Aging interacts with tumor biology to produce major changes in the immune tumor microenvironment": ColonCancerImmuneAge.csv

	Df	Sum Sq	Mean Sq	F value	Pr(>F)	PAdj
Bcells	5	0.161052049484257	0.0322104098968514	2.3507652170342	0.0486651694844324	0.0973303389688648
Tcells	5	0.159520831030298	0.0319041662060596	4.68488440273815	0.000880025849920558	0.00528015509952335
NKcells	5	0.0146071301186909	0.00292142602373819	1.36791538629731	0.245834327774189	0.368751491661283
MiscMyeloid	5	0.00609271260575135	0.00121854252115027	0.715366111738492	0.613814878297953	0.736577853957544
Macrophages	5	0.494060529039366	0.0988121058078732	3.53029264518817	0.00635432598775447	0.0190629779632634
Dendriticcells	5	0.000343339932854865	0.0000686679865709729	0.199786709871308	0.961604812472042	0.961604812472042
