## Supplementary material for "Aging interacts with tumor biology to produce major changes in the immune tumor microenvironment": ColonImmuneAge.csv

	Df	Sum Sq	Mean Sq	F value	Pr(>F)	PAdj
Bcells	3	0.0239425474340221	0.00798084914467402	0.135044140359917	0.937381483879815	0.976750459943259
Tcells	3	0.117694100694089	0.0392313668980297	1.07722418885079	0.392901529588919	0.975391166577458
NKcells	3	0.0000737460529532885	0.0000245820176510962	0.560784313725491	0.650260777718305	0.975391166577458
MiscMyeloid	3	0.0171736073498369	0.00572453578327897	0.0664395118639831	0.976750459943259	0.976750459943259
Macrophages	3	0.134704351065272	0.0449014503550905	0.682361872120056	0.578441584966689	0.975391166577458
Dendriticcells	3	0.0117486198556106	0.00391620661853685	0.643076395421685	0.600874607863649	0.975391166577458
