## Supplementary material for "Aging interacts with tumor biology to produce major changes in the immune tumor microenvironment": DcellLMTMBAdj.csv

	Estimate	Std. Error	t value	Pr(>|t|)
(Intercept)	0.0235046211957509	0.0288832085067051	0.813781515661407	0.415840249614532
Diagnosis.Age	-0.000123460318927057	0.000103959465889077	-1.18758131230481	0.235100485383387
SexMale	-0.0101028991453642	0.00296186963178697	-3.41098711332169	0.000656579741602395
Cancer.TypeBLCA	0.0523132148963602	0.0284787948495951	1.83691814111663	0.0663293314400838
Cancer.TypeBRCA	0.00401468971311559	0.0281077699287355	0.142832025567821	0.886433258317267
Cancer.TypeCESC	0.0726257120448058	0.0285097982824252	2.54739480530018	0.0109068025609942
Cancer.TypeCHOL	-0.00209546070445756	0.0341301678812174	-0.0613961440726092	0.951048163695342
Cancer.TypeCOAD	0.00456959512644643	0.0288180398803151	0.158567173389465	0.87402148159216
Cancer.TypeESCA	0.0816927441366401	0.029406859040662	2.7780166533148	0.00550612206511693
Cancer.TypeGBM	-0.00121526460320037	0.0354830402610692	-0.034249167891448	0.972680933120063
Cancer.TypeHNSC	0.0710337525039254	0.0280538859796353	2.53204681003871	0.011394850413315
Cancer.TypeKICH	0.00258245810754829	0.0681886337416066	0.0378722664738267	0.969792261300659
Cancer.TypeKIRC	0.00182761247978158	0.0283414944704127	0.0644853954928005	0.948588400491311
Cancer.TypeKIRP	0.00212283210256156	0.0288259500363464	0.0736430924179394	0.941299712101021
Cancer.TypeLGG	-0.00794267103618512	0.0347628190525731	-0.22848178751479	0.819288621241883
Cancer.TypeLIHC	-0.00143699755249	0.0296136382626893	-0.048524856680663	0.961301462151784
Cancer.TypeLUAD	0.0591592154482522	0.028134080401829	2.10275987710642	0.0355770042732468
Cancer.TypeLUSC	0.0460962255589117	0.0281175961793009	1.63940847805639	0.101242059461087
Cancer.TypeMESO	0.00296278517108308	0.0310031477605094	0.0955640115632699	0.923873779041434
Cancer.TypeOV	-0.00512672934468027	0.0292161968832488	-0.175475588597902	0.860718808849743
Cancer.TypePAAD	0.0222482337098907	0.0287417059520684	0.774074919108608	0.438952715732296
Cancer.TypePRAD	0.00864877315013596	0.0347130810329052	0.249150259579022	0.803263072345531
Cancer.TypeREAD	0.00931772632501625	0.0309991454181695	0.300580103074546	0.763757320041486
Cancer.TypeSARC	-0.000222354719049937	0.0284663333499862	-0.00781114716518434	0.993768233558536
Cancer.TypeSKCM	0.0200268499596156	0.0336539133772078	0.595082352983615	0.551837155662495
Cancer.TypeSTAD	0.033448344628795	0.0283343636471501	1.18048688318289	0.237908238677023
Cancer.TypeTHCA	0.0220045178737792	0.0291256013783467	0.755504327204671	0.450010835611628
Cancer.TypeUCEC	0.00471312842977059	0.0292831908836285	0.160949960969096	0.872144578682303
Cancer.TypeUCS	0.000616575733129423	0.0342219919350169	0.0180169446097767	0.985626636622937
log(Mutation.Count)	-0.00168942759921542	0.00121873045388283	-1.38621923644639	0.165791821123784
