## Supplementary material for "Aging interacts with tumor biology to produce major changes in the immune tumor microenvironment": ICBGenesDEAge.csv

	logFC	AveExpr	t	P.Value	adj.P.Val	B
CD80	0.00360977677721064	-0.883172110440587	3.00235156912117	0.0026859638346669	0.0115526474300008	-4.78675347833281
CD274	0.00305340945530998	2.11768551072691	2.61233686469461	0.00900665238856001	0.0298989772101152	-6.04802018222362
CD86	0.00214571351249126	2.92783581681303	2.13093171630644	0.033120259748648	0.0833761722798597	-7.28996121158678
CTLA4	-0.000843299762098985	0.119286991751119	-0.574696902906257	0.565509851374598	0.692859628237583	-9.14399537588854
PDCD1	-0.000622912460537423	0.360630600407939	-0.421266028008074	0.673570323076989	0.778683022498377	-9.22906226587626
