## Supplementary material for "Aging interacts with tumor biology to produce major changes in the immune tumor microenvironment": ICBGenesDEAgeTMBAdj.csv

	logFC	AveExpr	t	P.Value	adj.P.Val	B
CD80	0.00298299265066868	-0.905268344630348	2.38488003117137	0.0171053140891547	0.0501668569098569	-6.41175311517448
CD86	0.00212713006166481	2.91189996214197	2.03551528349739	0.0418283478123811	0.101993302750511	-7.44864516209896
CD274	0.00197985711626745	2.12481056987076	1.61813319023977	0.105669014116193	0.206868932758061	-8.11441603535625
CTLA4	-0.00204263160009766	0.120739810129916	-1.34812617719529	0.177651803923599	0.303783882805743	-8.36461808642534
PDCD1	-0.0019980156223385	0.334003158264327	-1.30557483969329	0.191730624837726	0.321881359308641	-8.42835127917181
