## Supplementary material for "Aging interacts with tumor biology to produce major changes in the immune tumor microenvironment": ImmuneSubtypeByAgeStatsTMBAdj.csv

	term	estimate	std.error	statistic	p.value	PAdj
14	Macrophages.M0	0.000313433922594786	0.000123131540812156	2.54552099752368	0.010965374134362	0.120357050261426
8	T.cells.follicular.helper	-0.000108970846938484	0.0000434822909842757	-2.50609718282531	0.0122642555545263	0.120357050261426
1	B.cells.naive	-0.000141132916853187	0.0000587788542525696	-2.40108315563189	0.016412325035649	0.120357050261426
16	Macrophages.M2	0.000251599626605952	0.0001197611331062	2.10084540852534	0.0357449249918103	0.192177404570886
18	Dendritic.cells.activated	-0.0000550829525675158	0.0000272943792632799	-2.01810607364209	0.0436766828570196	0.192177404570886
11	NK.cells.resting	-0.0000423453932689882	0.0000254220202217942	-1.66569741112414	0.0958870587699131	0.328819040480839
5	T.cells.CD4.naive	-0.00000937383563229527	0.00000577430351135341	-1.62337078642722	0.104624240152994	0.328819040480839
2	B.cells.memory	0.0000638054581957788	0.0000441518666016857	1.44513614274561	0.148533049080485	0.39985169678168
6	T.cells.CD4.memory.resting	-0.0000492728389167956	0.0000353586296255944	-1.39351664469285	0.16357569413796	0.39985169678168
20	Mast.cells.activated	0.00000503812166663287	0.00000386480890898629	1.3035888151982	0.192482421023059	0.401984569249558
7	T.cells.CD4.memory.activated	-0.0000199943724555979	0.0000156323938934706	-1.2790345862478	0.200992284624779	0.401984569249558
9	T.cells.regulatory..Tregs.	-0.0000343405833960949	0.0000305363371083215	-1.12458096314167	0.260864330558116	0.47825127268988
19	Mast.cells.resting	0.0000159355414973981	0.0000196041040444603	0.812867625128786	0.416363992253749	0.704615986890961
13	Monocytes	-0.0000132307290833345	0.0000194868703713241	-0.678956078180934	0.497222558319078	0.781349734501409
10	T.cells.gamma.delta	0.0000033827282320996	0.00000754497288956522	0.448341999581993	0.653941548523159	0.898415276589731
17	Dendritic.cells.resting	0.00000745109412400699	0.000018423257520354	0.404439557758719	0.685920820385812	0.898415276589731
15	Macrophages.M1	0.0000228244034455795	0.0000580533960672822	0.393162243585658	0.694229986455701	0.898415276589731
12	NK.cells.activated	-0.00000358270626241193	0.0000128366802164993	-0.279099128589882	0.780189639950283	0.898992463061931
22	Neutrophils	-0.00000380651184975818	0.0000163106188664968	-0.233376298037166	0.815486504336712	0.898992463061931
4	T.cells.CD8	-0.0000081397911669129	0.0000520778440701298	-0.156300463512882	0.875807609702965	0.898992463061931
3	Plasma.cells	0.00000387301927248209	0.0000291361552467059	0.132928289257381	0.89425977364746	0.898992463061931
21	Eosinophils	0.000000195786720992417	0.00000154228484065735	0.126945889521269	0.898992463061931	0.898992463061931
