## Supplementary material for "Aging interacts with tumor biology to produce major changes in the immune tumor microenvironment": MacrophageLMTMBAdj.csv

	Estimate	Std. Error	t value	Pr(>|t|)
(Intercept)	0.606395142860732	0.0782149805156212	7.75292838869432	1.2527054163515e-14
Diagnosis.Age	0.00106609552025189	0.000281519540913916	3.78693257594463	0.000155766982135124
SexMale	0.0116948018581239	0.00802066624579635	1.45808359302485	0.144931156045717
Cancer.TypeBLCA	-0.142966805335138	0.0771198388071173	-1.85382655807554	0.0638704874084374
Cancer.TypeBRCA	-0.0319734566592585	0.0761151129315586	-0.420067125013773	0.67446908070454
Cancer.TypeCESC	-0.18465297177827	0.0772037953001834	-2.39176028924878	0.0168342738317111
Cancer.TypeCHOL	-0.145234732537264	0.0924236105972989	-1.57140293047054	0.116203584802432
Cancer.TypeCOAD	-0.0381446409962941	0.078038505563327	-0.488792561068976	0.625027358854487
Cancer.TypeESCA	-0.118656284567298	0.079633012598204	-1.49003887578622	0.136328153842998
Cancer.TypeGBM	0.162083717482814	0.0960871539604147	1.68684065249334	0.0917468802774576
Cancer.TypeHNSC	-0.0811524207877493	0.0759691965930742	-1.06822797169277	0.285511009585301
Cancer.TypeKICH	0.236185836088698	0.18465305397939	1.27907895915472	0.200976662311367
Cancer.TypeKIRC	-0.130780304263731	0.0767480329365871	-1.70402157892161	0.0884894946868862
Cancer.TypeKIRP	0.0365876192354462	0.0780599260609743	0.468711938144379	0.639312529075207
Cancer.TypeLGG	-0.0170177355803973	0.0941368135826695	-0.180776626409312	0.856556168630421
Cancer.TypeLIHC	-0.0263086713664456	0.0801929653755467	-0.328067072258036	0.74288580776587
Cancer.TypeLUAD	-0.149118221666537	0.0761863610112131	-1.95728237557625	0.0504148241961994
Cancer.TypeLUSC	-0.0971036279135902	0.0761417221635741	-1.27530117725711	0.202309878094708
Cancer.TypeMESO	-0.0544057398175364	0.0839557211051616	-0.6480289740992	0.51702005564856
Cancer.TypeOV	0.0491164172116786	0.0791167044143788	0.620809695945223	0.534776048531341
Cancer.TypePAAD	-0.0940089122146326	0.0778317952628036	-1.20784715163265	0.227209435387081
Cancer.TypePRAD	-0.379932213370023	0.0940021243137016	-4.04174071749828	0.0000545045196789875
Cancer.TypeREAD	0.0215136537812528	0.0839448828657723	0.256283087745242	0.79775133463557
Cancer.TypeSARC	0.0281924354337858	0.0770860933889487	0.365726607671463	0.714597086373527
Cancer.TypeSKCM	-0.101610900519409	0.0911339257361816	-1.11496239955202	0.264963503108921
Cancer.TypeSTAD	-0.235968640932524	0.0767287228518916	-3.07536255214376	0.00212303909112697
Cancer.TypeTHCA	-0.0902396814576823	0.0788713741336699	-1.14413730518687	0.25266580746394
Cancer.TypeUCEC	-0.15172880820213	0.0792981224321569	-1.91339723499684	0.0558004565275908
Cancer.TypeUCS	0.11212054719701	0.0926722677566004	1.20986083443527	0.22643579774793
log(Mutation.Count)	0.016635320293576	0.00330029050207878	5.04056242415562	0.000000494131924895119
