## Supplementary material for "Aging interacts with tumor biology to produce major changes in the immune tumor microenvironment": MMcellLMTMBAdj.csv

	Estimate	Std. Error	t value	Pr(>|t|)
(Intercept)	0.124602415203086	0.0281746354797475	4.42250318704752	0.0000101333870839869
Diagnosis.Age	-0.0000442773735859382	0.000101409095717812	-0.43662132348707	0.662420112226187
SexMale	0.000969208885037369	0.00288920800453174	0.335458327512993	0.737304843030671
Cancer.TypeBLCA	-0.0661014786210102	0.0277801430406731	-2.37945062141079	0.0174059821807659
Cancer.TypeBRCA	-0.0640977281997369	0.0274182202336313	-2.33777858860126	0.0194697573329817
Cancer.TypeCESC	-0.0775656750156576	0.0278103858863876	-2.78909021012988	0.00532185160250806
Cancer.TypeCHOL	-0.0880345142382691	0.0332928746019562	-2.64424491098454	0.00823365043428918
Cancer.TypeCOAD	-0.0664452444335843	0.0281110655930146	-2.36366864904956	0.0181638307463355
Cancer.TypeESCA	-0.0763686146010809	0.0286854396346802	-2.66227799098301	0.00780635790185509
Cancer.TypeGBM	-0.0423217994977009	0.0346125578408905	-1.22272961427031	0.221536122314839
Cancer.TypeHNSC	-0.0779575556088976	0.0273656581845169	-2.84873672992835	0.0044217895288251
Cancer.TypeKICH	-0.0942966682213004	0.0665158062022708	-1.41765805159979	0.15640338199705
Cancer.TypeKIRC	-0.0506999983691386	0.0276462109626701	-1.83388596859068	0.0667784199933563
Cancer.TypeKIRP	-0.051286433162044	0.0281187816943168	-1.82392088389839	0.0682720031253414
Cancer.TypeLGG	0.153430532471511	0.0339100053523243	4.52463899304559	0.0000063053531130367
Cancer.TypeLIHC	-0.0558563333574091	0.0288871460761253	-1.93360511316047	0.053263724635819
Cancer.TypeLUAD	-0.0453380288965566	0.0274438852489476	-1.65202661668669	0.0986427517965022
Cancer.TypeLUSC	-0.062257326301664	0.0274278054231626	-2.26986174581391	0.0232926984255292
Cancer.TypeMESO	-0.0508100594937175	0.0302425676383675	-1.680084181386	0.0930539831824709
Cancer.TypeOV	-0.0769764034012546	0.028499454868353	-2.70097809789101	0.00695578737064642
Cancer.TypePAAD	-0.0384082247496763	0.028036604315536	-1.36993140529479	0.170819624667498
Cancer.TypePRAD	0.0124037722973405	0.0338614875232437	0.36630913774317	0.714162457804256
Cancer.TypeREAD	-0.0819247937489668	0.0302386634828973	-2.70927297416113	0.00678469705885463
Cancer.TypeSARC	-0.0256108883521356	0.0277679872509542	-0.922317059593705	0.356443746792863
Cancer.TypeSKCM	-0.0813853661087338	0.0328283037408988	-2.47912188065144	0.0132298713859699
Cancer.TypeSTAD	-0.0433576024726734	0.0276392550752711	-1.56869649180471	0.116833183777028
Cancer.TypeTHCA	-0.0935105676253669	0.0284110818842321	-3.29134131556125	0.00100964705570207
Cancer.TypeUCEC	-0.0698702910569989	0.028564805348359	-2.44602720742898	0.0145059739942838
Cancer.TypeUCS	-0.0732796516311103	0.0333824459957808	-2.1951552513669	0.0282353690354851
log(Mutation.Count)	-0.00739692647860846	0.00118883212985997	-6.22201090702326	5.65278791229896e-10
