## Supplementary material for "Aging interacts with tumor biology to produce major changes in the immune tumor microenvironment": NKcellLMTMBAdj.csv

	Estimate	Std. Error	t value	Pr(>|t|)
(Intercept)	0.00109630241736853	0.0198493722834266	0.0552310874981118	0.955958355706809
Diagnosis.Age	-0.0000827836488388342	0.0000714439374122662	-1.15872181513643	0.2466697319382
SexMale	0.000395490647990424	0.00203548206781345	0.194298271767762	0.845956622578471
Cancer.TypeBLCA	0.0182700552555836	0.019571447577291	0.933505566383476	0.350640566516796
Cancer.TypeBRCA	-0.021614650542539	0.0193164685717951	-1.1189752651838	0.26324796065715
Cancer.TypeCESC	0.042575443010672	0.0195927540287597	2.17301982907439	0.029863526493364
Cancer.TypeCHOL	-0.0232783430555967	0.023455233798311	-0.992458367960202	0.3210608830591
Cancer.TypeCOAD	-0.00938799178532269	0.0198045865275049	-0.474031193344254	0.635515119186583
Cancer.TypeESCA	-0.00840300248230302	0.020209240003542	-0.415800024188453	0.677588631729835
Cancer.TypeGBM	-0.025852633908181	0.0243849666399172	-1.06018738060774	0.289152027367122
Cancer.TypeHNSC	0.00537953710856955	0.0192794379709343	0.279029768226634	0.780242862475249
Cancer.TypeKICH	-0.0274587580150581	0.0468611919039799	-0.585959445319316	0.55795062802228
Cancer.TypeKIRC	-0.00603779408605876	0.0194770908045518	-0.309994657140877	0.756588397706255
Cancer.TypeKIRP	-0.0256858228642698	0.019810022614422	-1.29660744786683	0.194874563505128
Cancer.TypeLGG	-0.0243088307992568	0.0238900098940093	-1.01753121522786	0.308989879236187
Cancer.TypeLIHC	-0.0179938156930384	0.0203513446370194	-0.884158566127733	0.376687549758767
Cancer.TypeLUAD	-0.0187545710838458	0.0193345498862469	-0.970002983994287	0.332129907760571
Cancer.TypeLUSC	-0.017312267503176	0.0193232214540303	-0.895930709295115	0.370367818599756
Cancer.TypeMESO	-0.009594250416621	0.0213062555606858	-0.450302043420725	0.65252799481648
Cancer.TypeOV	-0.0117323772891428	0.020078211480794	-0.584333783931181	0.559043471728699
Cancer.TypePAAD	-0.0224353182795076	0.0197521276547563	-1.13584311886042	0.256120739059562
Cancer.TypePRAD	-0.0271583095602679	0.0238558284951941	-1.1384349768334	0.255037595060571
Cancer.TypeREAD	-0.0205615442363699	0.0213035050358232	-0.965171890813006	0.334543190736438
Cancer.TypeSARC	-0.0230506983626493	0.0195628836760579	-1.17828734987879	0.238783537285397
Cancer.TypeSKCM	0.00492795605079957	0.023127937994261	0.213073731519965	0.831285172670257
Cancer.TypeSTAD	-0.00813778434410408	0.0194721902975463	-0.41791828344701	0.676039339550223
Cancer.TypeTHCA	-0.00773698052923906	0.020015951642051	-0.386540728494999	0.699126009846352
Cancer.TypeUCEC	0.023712639217169	0.0201242516862643	1.17831160069191	0.238773874357871
Cancer.TypeUCS	-0.0283278830861063	0.0235183379312198	-1.20450191543944	0.228498807568097
log(Mutation.Count)	0.00862067652923834	0.000837546648830717	10.292771801157	2.08344289922667e-24
