## Supplementary material for "Aging interacts with tumor biology to produce major changes in the immune tumor microenvironment": PathwaysDnNsTCGAUpGTEx.csv

	pathway	pval	padj	ES	NES	nMoreExtreme	size
1	GO_AMEBOIDAL_TYPE_CELL_MIGRATION	0.0000293832456733171	0.00109177519868361	-0.347123910241084	-1.79455779992525	0	337
2	GO_ANATOMICAL_STRUCTURE_FORMATION_INVOLVED_IN_MORPHOGENESIS	0.0000258291145779523	0.00109177519868361	-0.338903588140182	-1.88967036498368	0	862
3	GO_ANIMAL_ORGAN_MORPHOGENESIS	0.0000260817401737044	0.00109177519868361	-0.335192955365041	-1.8602759155578	0	802
4	GO_BIOLOGICAL_ADHESION	0.000024823135161971	0.00109177519868361	-0.318630075441554	-1.80633880800037	0	1144
5	GO_BLOOD_VESSEL_MORPHOGENESIS	0.0000278854465854271	0.00109177519868361	-0.320532805268696	-1.71807267622127	0	497
6	GO_CAMERA_TYPE_EYE_DEVELOPMENT	0.0000307446350611818	0.00109177519868361	-0.412611575303266	-2.0426662811413	0	227
7	GO_CARDIOVASCULAR_SYSTEM_DEVELOPMENT	0.000027175389966846	0.00109177519868361	-0.333288009919677	-1.81266850115495	0	603
8	GO_CELL_CELL_ADHESION	0.0000268658320348181	0.00109177519868361	-0.281078009551928	-1.53851553473142	0	655
9	GO_CELL_CELL_ADHESION_VIA_PLASMA_MEMBRANE_ADHESION_MOLECULES	0.0000314307266784008	0.00109177519868361	-0.390424744623195	-1.88496613407443	0	185
10	GO_CELL_MOTILITY	0.0000245218244237371	0.00109177519868361	-0.259478500937953	-1.47769169148908	0	1252
11	GO_CELL_SUBSTRATE_ADHESION	0.000029693856341123	0.00109177519868361	-0.364330048320347	-1.86335140120306	0	303
12	GO_CIRCULATORY_SYSTEM_DEVELOPMENT	0.0000257672189440594	0.00109177519868361	-0.350100319438923	-1.95429163925725	0	877
13	GO_CONNECTIVE_TISSUE_DEVELOPMENT	0.0000309252845126175	0.00109177519868361	-0.364244573774195	-1.79297186982477	0	216
14	GO_EMBRYONIC_MORPHOGENESIS	0.0000282709487730408	0.00109177519868361	-0.350618636824515	-1.86560435204576	0	457
15	GO_EPITHELIAL_CELL_PROLIFERATION	0.0000295919273222265	0.00109177519868361	-0.357679295370293	-1.83306032911208	0	309
16	GO_EPITHELIAL_TUBE_MORPHOGENESIS	0.0000301449974376752	0.00109177519868361	-0.375428751860898	-1.89279165535757	0	264
17	GO_EXTRACELLULAR_MATRIX_STRUCTURAL_CONSTITUENT	0.0000324149108589951	0.00109177519868361	-0.447305530786809	-2.06213561656437	0	133
18	GO_EXTRACELLULAR_STRUCTURE_ORGANIZATION	0.000029271434007552	0.00109177519868361	-0.371748226001574	-1.92674481305467	0	345
19	GO_HOMOPHILIC_CELL_ADHESION_VIA_PLASMA_MEMBRANE_ADHESION_MOLECULES	0.000032737510639691	0.00109177519868361	-0.43878644493584	-1.9803734994064	0	115
20	GO_LOCOMOTION	0.0000241050982282753	0.00109177519868361	-0.270588732466327	-1.55052830670048	0	1425
21	GO_NEGATIVE_REGULATION_OF_DEVELOPMENTAL_PROCESS	0.0000264557263419667	0.00109177519868361	-0.356857614550108	-1.96744523826718	0	726
22	GO_NEGATIVE_REGULATION_OF_LOCOMOTION	0.0000300381484485296	0.00109177519868361	-0.338739048795945	-1.71463028182895	0	275
23	GO_NEGATIVE_REGULATION_OF_MULTICELLULAR_ORGANISMAL_PROCESS	0.0000255108548687467	0.00109177519868361	-0.273472951898278	-1.53236512665784	0	930
24	GO_OSSIFICATION	0.0000294820012382441	0.00109177519868361	-0.358573822744741	-1.8447145795783	0	319
25	GO_POSITIVE_REGULATION_OF_CELL_DIFFERENTIATION	0.0000261465251268106	0.00109177519868361	-0.307126719735351	-1.70221744529296	0	785
26	GO_POSITIVE_REGULATION_OF_CELL_POPULATION_PROLIFERATION	0.0000264186832928247	0.00109177519868361	-0.292907061397455	-1.61473688603932	0	723
27	GO_POSITIVE_REGULATION_OF_DEVELOPMENTAL_PROCESS	0.000024997500249975	0.00109177519868361	-0.306155215482395	-1.73037057373776	0	1083
28	GO_POSITIVE_REGULATION_OF_MULTICELLULAR_ORGANISMAL_PROCESS	0.0000242271537939723	0.00109177519868361	-0.25519454436935	-1.45948370037171	0	1366
29	GO_PROXIMAL_PROMOTER_SEQUENCE_SPECIFIC_DNA_BINDING	0.000028589399050832	0.00109177519868361	-0.350346248154627	-1.84855071488023	0	416
30	GO_REGULATION_OF_CELL_POPULATION_PROLIFERATION	0.000024440914090187	0.00109177519868361	-0.282644734275157	-1.61148648603051	0	1288
31	GO_REGULATION_OF_CELLULAR_COMPONENT_MOVEMENT	0.0000259376458992582	0.00109177519868361	-0.30394130006324	-1.69075326918463	0	829
32	GO_REGULATION_OF_CELLULAR_RESPONSE_TO_GROWTH_FACTOR_STIMULUS	0.0000308775396776385	0.00109177519868361	-0.409102604503456	-2.01912781693676	0	221
33	GO_REGULATION_OF_TRANSMEMBRANE_RECEPTOR_PROTEIN_SERINE_THREONINE_KINASE_SIGNALING_PATHWAY	0.0000314001318805539	0.00109177519868361	-0.43762013161566	-2.10797694626056	0	181
34	GO_RESPONSE_TO_BMP	0.0000328213207299462	0.00109177519868361	-0.441344913418657	-1.999788193182	0	119
35	GO_RESPONSE_TO_GROWTH_FACTOR	0.0000273777583091496	0.00109177519868361	-0.386259034734478	-2.09363661925949	0	576
36	GO_SENSORY_ORGAN_DEVELOPMENT	0.0000288334006112681	0.00109177519868361	-0.34928647808363	-1.83230180121779	0	392
37	GO_SENSORY_SYSTEM_DEVELOPMENT	0.0000300941948298173	0.00109177519868361	-0.394744849346091	-1.99403743542631	0	269
38	GO_SKELETAL_SYSTEM_DEVELOPMENT	0.0000286311449594869	0.00109177519868361	-0.324542216392031	-1.71102779736372	0	413
39	GO_SMAD_PROTEIN_SIGNAL_TRANSDUCTION	0.0000347668880158537	0.00109177519868361	-0.534422794501695	-2.08193642334175	0	52
40	GO_TUBE_DEVELOPMENT	0.0000258344528262891	0.00109177519868361	-0.319161394027395	-1.77821053375021	0	847
41	GO_TUBE_MORPHOGENESIS	0.0000266021122077093	0.00109177519868361	-0.33200416437246	-1.8255131581133	0	697
42	GO_EXTRACELLULAR_MATRIX	0.0000577750816073028	0.0013067319941	-0.308385698094355	-1.61647455375539	1	389
43	GO_APPENDAGE_DEVELOPMENT	0.0000643873543236108	0.0013661297567265	-0.376339342909342	-1.74907910946984	1	140
44	GO_BONE_DEVELOPMENT	0.0000629564341475699	0.0013661297567265	-0.370650409338347	-1.78099934683481	1	178
45	GO_CHONDROCYTE_DIFFERENTIATION	0.0000664915721932245	0.0013661297567265	-0.437127522060518	-1.92837227573865	1	101
46	GO_SEGMENTATION	0.0000677920141007389	0.0013661297567265	-0.462487012989039	-1.93544975334779	1	75
47	GO_SPROUTING_ANGIOGENESIS	0.0000662558802093686	0.0013661297567265	-0.427950861060661	-1.90112127449979	1	105
48	GO_REGULATION_OF_CELL_ADHESION	0.0000819425855617164	0.00151426863207476	-0.275818891732039	-1.49641572993848	2	583
49	GO_PATTERN_SPECIFICATION_PROCESS	0.0000891398009211113	0.00160351201107466	-0.313116071301088	-1.60050726384974	2	301
50	GO_NEGATIVE_REGULATION_OF_CELL_MOTILITY	0.0000920019627085378	0.00162862976295459	-0.3454304322181	-1.71612000105471	2	234
51	GO_DIGESTIVE_SYSTEM_DEVELOPMENT	0.0000993838203140529	0.00168977775615328	-0.424957806353198	-1.8878249816357	2	105
52	GO_TRANSFORMING_GROWTH_FACTOR_BETA_RECEPTOR_BINDING	0.000106025799611239	0.00174881232119099	-0.559803424633324	-2.01424414769006	2	36
53	GO_COLLAGEN_CONTAINING_EXTRACELLULAR_MATRIX	0.000118371212121212	0.00191446730268651	-0.312657177878717	-1.60329501155479	3	311
54	GO_REGIONALIZATION	0.000153256704980843	0.00234024689968293	-0.329478172555062	-1.6385728617479	4	236
55	GO_CALCIUM_ION_BINDING	0.00016735934841427	0.00251517912323193	-0.273052273560925	-1.46382781734033	5	498
56	GO_EMBRYONIC_ORGAN_DEVELOPMENT	0.000235266439242442	0.0033301046768799	-0.298550282651232	-1.54246261025933	7	335
57	GO_MICROTUBULE_ORGANIZING_CENTER_PART	0.0002540489044141	0.0035357796612947	-0.353417925556925	-1.6791349317711	7	164
58	GO_REGULATION_OF_EPITHELIAL_CELL_MIGRATION	0.000282131661442006	0.00386199156314099	-0.342099802515688	-1.66110448690789	8	194
59	GO_CARTILAGE_DEVELOPMENT	0.000285805017465862	0.0038962408050435	-0.352526712815573	-1.6749006631123	8	164
60	GO_REGULATION_OF_VASCULATURE_DEVELOPMENT	0.000301286493326504	0.00407389961640269	-0.315679311331832	-1.59284761354301	9	266
61	GO_ENDOTHELIAL_CELL_MIGRATION	0.000313745176167916	0.00419686744367244	-0.342909722057888	-1.65312938388975	9	182
62	GO_ARTERY_MORPHOGENESIS	0.000382183309012577	0.00496589484457879	-0.482814285266387	-1.88873200315628	10	53
63	GO_CENTRIOLE	0.000426887334581158	0.00540597552257027	-0.375865403304285	-1.70604438552331	12	121
64	GO_NEGATIVE_REGULATION_OF_RESPONSE_TO_STIMULUS	0.000485566534754425	0.00593786985241308	-0.229318560248665	-1.31031479005026	19	1338
65	GO_NUCLEAR_TRANSCRIBED_MRNA_CATABOLIC_PROCESS	0.000500782472613459	0.00607945047957385	-0.327966068711951	-1.59747499369438	15	199
66	GO_APPENDAGE_MORPHOGENESIS	0.000590841949778434	0.00692020166295657	-0.373769789907446	-1.69173339940955	17	118
67	GO_EXTRACELLULAR_MATRIX_STRUCTURAL_CONSTITUENT_CONFERRING_TENSILE_STRENGTH	0.000813986409966025	0.00885798297170225	-0.528818791803346	-1.89013206336121	22	35
68	GO_MYOBLAST_DIFFERENTIATION	0.000817299506214882	0.00887468092765866	-0.430163266995787	-1.76799490125684	23	68
69	GO_NEGATIVE_REGULATION_OF_CELL_POPULATION_PROLIFERATION	0.000849664245580375	0.00917618994225819	-0.258202338192523	-1.39794502134475	30	565
70	GO_POSITIVE_REGULATION_OF_LOCOMOTION	0.000899836904561048	0.00957347446006758	-0.264812099738894	-1.41290178933147	31	471
71	GO_RENAL_SYSTEM_VASCULATURE_DEVELOPMENT	0.000906585436611546	0.00960383871756542	-0.615072530890904	-1.96124541175161	24	22
72	GO_REGULATION_OF_ENDOTHELIAL_CELL_MIGRATION	0.000933616637692357	0.00980690571319161	-0.351171505309685	-1.63210877457	28	140
73	GO_PEPTIDYL_TYROSINE_MODIFICATION	0.000953061710745771	0.00996054716410561	-0.297865191487667	-1.51989196216465	31	296
74	GO_EXTRACELLULAR_MATRIX_ASSEMBLY	0.00105163910646939	0.0107413578745733	-0.603295636180055	-1.92369312392162	28	22
75	GO_PITUITARY_GLAND_DEVELOPMENT	0.00105163910646939	0.0107413578745733	-0.603762195095418	-1.92518081274873	28	22
76	GO_POSITIVE_REGULATION_OF_PATHWAY_RESTRICTED_SMAD_PROTEIN_PHOSPHORYLATION	0.00120704345356433	0.0119494906975381	-0.529902668580663	-1.86613084379223	33	33
77	GO_GROWTH_FACTOR_BINDING	0.00143387864172587	0.0136794215734058	-0.356162947843737	-1.62672279893166	43	125
78	GO_SKELETAL_SYSTEM_MORPHOGENESIS	0.00153822005964527	0.0145221362111638	-0.320670104156998	-1.55394368056049	48	191
79	GO_CHONDROCYTE_DEVELOPMENT	0.00175783996624947	0.0161672673024917	-0.48795753263626	-1.81612443346205	49	42
80	GO_REGULATION_OF_BMP_SIGNALING_PATHWAY	0.00188472345966692	0.0170668379346789	-0.419258678929762	-1.70758953536426	54	65
81	GO_SMOOTH_MUSCLE_CELL_PROLIFERATION	0.00239619235187921	0.0206669001550584	-0.352925782916926	-1.59739056123602	72	118
82	GO_REGULATION_OF_CARTILAGE_DEVELOPMENT	0.00245547293792149	0.0210870606260917	-0.430711615096645	-1.70903098301495	70	57
83	GO_GROWTH_PLATE_CARTILAGE_MORPHOGENESIS	0.00295836106796835	0.0242975185985647	-0.655372141694825	-1.8454095408896	79	14
84	GO_INTEGRIN_BINDING	0.00301185097885157	0.0246961881002135	-0.350822086430679	-1.58336423331255	91	115
85	GO_MOLECULAR_FUNCTION_REGULATOR	0.00307407045964673	0.0251035627433031	-0.219215729189796	-1.25052750293508	125	1301
86	GO_REGULATION_OF_SIGNALING_RECEPTOR_ACTIVITY	0.00309351246243592	0.0252207196590262	-0.278712529823345	-1.43471314332335	104	321
87	GO_REGULATION_OF_CELL_MIGRATION_INVOLVED_IN_SPROUTING_ANGIOGENESIS	0.00325145785474465	0.0261032163576001	-0.490954348916129	-1.76651638873956	91	36
88	GO_VASCULAR_ENDOTHELIAL_GROWTH_FACTOR_SIGNALING_PATHWAY	0.00329752154026167	0.0263669610979738	-0.49671942840687	-1.76212758584293	92	34
89	GO_AORTA_MORPHOGENESIS	0.00341603739661992	0.0270759628124465	-0.532303090398079	-1.76939656647008	94	26
90	GO_BLOOD_VESSEL_ENDOTHELIAL_CELL_MIGRATION	0.00348640302819006	0.027502621200244	-0.357128992716928	-1.58297908196588	104	104
91	GO_SIGNALING_RECEPTOR_BINDING	0.00355809902960936	0.0278889472683979	-0.222281246138823	-1.25890256761734	142	1127
92	GO_ANTERIOR_POSTERIOR_PATTERN_SPECIFICATION	0.00379104285806079	0.0294403242650495	-0.327735419104658	-1.52903961569468	117	144
93	GO_MESENCHYMAL_CELL_PROLIFERATION	0.00384941375900551	0.0296627798464216	-0.471494506055212	-1.73490220978676	108	40
94	GO_BONE_MORPHOGENESIS	0.00396732004169048	0.0303370779279918	-0.367644360219292	-1.59038165347061	117	90
95	GO_TAXIS	0.00468985539612529	0.0345898499615183	-0.250202913359852	-1.34025120879529	167	493
96	GO_GLYCOSAMINOGLYCAN_BINDING	0.0071878379237962	0.0475330912137589	-0.30982124881016	-1.46785430912856	225	161
97	GO_PLATELET_DERIVED_GROWTH_FACTOR_BINDING	0.00747782955057869	0.0489273780155163	-0.691156656368001	-1.75810114423421	198	10
98	GO_MHC_CLASS_I_PROTEIN_COMPLEX	0.00792910447761194	0.0512796717965584	0.726144202239359	1.77347584282715	186	8
99	GO_COLLAGEN_FIBRIL_ORGANIZATION	0.00805692162812598	0.051971571381428	-0.427509355577494	-1.63829759382486	230	48
100	GO_MONONUCLEAR_CELL_MIGRATION	0.0084005376344086	0.0537365160601048	0.372331441158727	1.57306761451019	174	61
101	GO_RESPONSE_TO_MOLECULE_OF_BACTERIAL_ORIGIN	0.00850633513770745	0.0542741165851552	0.250973520064936	1.34616269137127	142	266
102	GO_LEUKOCYTE_CHEMOTAXIS	0.00896715643906655	0.0562434029575394	0.278684171429951	1.40209463116013	165	164
103	GO_CELLULAR_RESPONSE_TO_VASCULAR_ENDOTHELIAL_GROWTH_FACTOR_STIMULUS	0.00947240118405015	0.0587477261750382	-0.413992798883038	-1.60581038775061	271	51
104	GO_DNA_BINDING_TRANSCRIPTION_REPRESSOR_ACTIVITY_RNA_POLYMERASE_II_SPECIFIC	0.00982577303406059	0.0604077311957687	-0.292967949667703	-1.41970108248694	312	191
105	GO_POSITIVE_REGULATION_OF_CELL_MIGRATION_INVOLVED_IN_SPROUTING_ANGIOGENESIS	0.00998938856160123	0.0610061863257152	-0.545120155427342	-1.69240664985644	272	20
106	GO_MYELOID_LEUKOCYTE_MIGRATION	0.0108087961237421	0.0643102181126342	0.283196396620336	1.40816777034212	202	151
107	GO_COLLAGEN_BINDING	0.0109965635738832	0.0650858291244247	-0.390941969966828	-1.56840924428348	319	60
108	GO_REGULATION_OF_DEVELOPMENT_HETEROCHRONIC	0.0111287758346582	0.0656735979030479	-0.719502445398493	-1.70381304006157	293	8
109	GO_G_PROTEIN_COUPLED_RECEPTOR_ACTIVITY	0.0119666048237477	0.069025866783918	-0.282429513284324	-1.3908812514504	386	217
110	GO_RECEPTOR_COMPLEX	0.0130381597398335	0.0732176680043887	-0.265680667992378	-1.35300809229472	436	290
111	GO_RESPONSE_TO_BACTERIUM	0.0133785942492013	0.0744174983348827	0.224063870501977	1.25988595772605	200	416
112	GO_NUCLEAR_TRANSCRIBED_MRNA_CATABOLIC_PROCESS_NONSENSE_MEDIATED_DECAY	0.0144087500409339	0.0786569565965426	-0.322112822062058	-1.45697513622902	439	117
113	GO_REGULATION_OF_PEPTIDYL_TYROSINE_PHOSPHORYLATION	0.0150119092390623	0.0809313032396557	-0.284324645272845	-1.38235271429998	478	196
114	GO_ENDOCHONDRAL_BONE_MORPHOGENESIS	0.0160481099656357	0.0849120304067227	-0.382323936428944	-1.53383479460362	466	60
115	GO_MOLECULAR_TRANSDUCER_ACTIVITY	0.0164933762600939	0.0867162285034128	-0.224268259882402	-1.23751602619973	624	732
116	GO_RESPONSE_TO_BIOTIC_STIMULUS	0.0167377484509536	0.0875398279832629	0.203961763082664	1.19963661370511	207	703
117	GO_BUD_ELONGATION_INVOLVED_IN_LUNG_BRANCHING	0.0170953216820575	0.0889438034751054	-0.756362464881769	-1.6318362320471	447	6
118	GO_TRANSMEMBRANE_SIGNALING_RECEPTOR_ACTIVITY	0.0177936930934932	0.091022977732834	-0.235685312968492	-1.26671861618456	640	512
119	GO_MONOCYTE_CHEMOTAXIS	0.0199389341228719	0.0986942392495194	0.397369924252293	1.53916938894032	430	41
120	GO_CYTOSOLIC_LARGE_RIBOSOMAL_SUBUNIT	0.0202142363510712	0.0995139089736366	-0.382249195949197	-1.51211264992341	584	56
121	GO_DEFENSE_RESPONSE_TO_BACTERIUM	0.0206660187221853	0.101041744649038	0.289825539465749	1.39282960110373	403	121
122	GO_REGULATION_OF_KIDNEY_DEVELOPMENT	0.0217353198948291	0.105034749264164	-0.410349900167329	-1.5353199100016	619	43
123	GO_GROWTH_FACTOR_ACTIVITY	0.0218781218781219	0.105571459488287	-0.324671003985053	-1.42810431521446	656	99
124	GO_SPINAL_CORD_PATTERNING	0.0226756525300666	0.107958175857603	-0.605253386426868	-1.62786321087331	608	12
125	GO_DIENCEPHALON_DEVELOPMENT	0.0227080096058765	0.108020577126209	-0.418801223538705	-1.54101301043286	642	40
126	GO_POSITIVE_REGULATION_OF_VASCULATURE_DEVELOPMENT	0.0246968872964586	0.115002444391675	-0.291958393173891	-1.37314903550743	771	153
127	GO_EMBRYONIC_ORGAN_MORPHOGENESIS	0.0254255681994357	0.117237002254121	-0.270641043962905	-1.33078446899548	819	214
128	GO_LEUKOCYTE_MEDIATED_CYTOTOXICITY	0.0267437304075235	0.121032057023436	0.317783152696606	1.41739400827989	545	80
129	GO_CCR1_CHEMOKINE_RECEPTOR_BINDING	0.0268697374938088	0.121437097124419	0.863243425565364	1.50853703176523	650	3
130	GO_POSITIVE_REGULATION_OF_CYTOKINE_PRODUCTION	0.0277314160996277	0.123874724294921	0.221309266083379	1.22864133155267	431	364
131	GO_INTRINSIC_COMPONENT_OF_PLASMA_MEMBRANE	0.0284014536765072	0.126019611488602	-0.207822423188601	-1.17681726376821	1140	1123
132	GO_POSITIVE_REGULATION_OF_IMMUNE_EFFECTOR_PROCESS	0.0309831399167944	0.133210147880091	0.256137605544856	1.30001232127866	565	175
133	GO_G_PROTEIN_COUPLED_RECEPTOR_BINDING	0.0325915652776902	0.13821981721465	-0.277261795825197	-1.33061342538698	1033	176
134	GO_COMMON_PARTNER_SMAD_PROTEIN_PHOSPHORYLATION	0.0330840265588033	0.139619942906129	-0.724104113974353	-1.56223951322389	866	6
135	GO_POSITIVE_REGULATION_OF_LEUKOCYTE_MIGRATION	0.034517561566411	0.143880846646289	0.288831062824399	1.35415718015676	683	105
136	GO_CYTOKINE_SECRETION	0.0367586995588956	0.149530530920194	0.254428104487105	1.28819980022395	674	172
137	GO_CALCIUM_DEPENDENT_CELL_CELL_ADHESION_VIA_PLASMA_MEMBRANE_CELL_ADHESION_MOLECULES	0.0371946246853172	0.150452030699141	-0.419092851763491	-1.48674489639072	1048	34
138	GO_LEUKOCYTE_MIGRATION	0.0393261945018473	0.155493873996251	0.220303453457406	1.21323693056867	627	337
139	GO_NEGATIVE_REGULATION_OF_IMMUNE_RESPONSE	0.0401402367765866	0.15763071768616	0.281324761649488	1.32899584472914	789	110
140	GO_NEUROEPITHELIAL_CELL_DIFFERENTIATION	0.041230181200453	0.160654423349988	-0.401035522812098	-1.45911614831779	1164	38
141	GO_NUCLEOTIDE_BINDING_OLIGOMERIZATION_DOMAIN_CONTAINING_2_SIGNALING_PATHWAY	0.0424098000521279	0.163745231218031	-0.57242968195839	-1.53958200147066	1138	12
142	GO_NEGATIVE_REGULATION_OF_CELL_ADHESION	0.0435958925167558	0.166196103632729	-0.257799251726588	-1.27625561260203	1417	227
143	GO_POSITIVE_REGULATION_OF_CELL_ADHESION	0.043826799297835	0.166608621025941	-0.239344946304839	-1.24118656533678	1497	347
144	GO_DOPAMINE_BINDING	0.0447969179064716	0.168896561645806	0.909207033287892	1.40375767802625	1092	2
145	GO_COTRANSLATIONAL_PROTEIN_TARGETING_TO_MEMBRANE	0.0454545454545455	0.170587028616363	-0.307215999631146	-1.35132638699192	1364	99
146	GO_LYMPHOCYTE_DIFFERENTIATION	0.0487848569893115	0.178526132289636	-0.244789030914623	-1.24666448342003	1633	291
147	GO_REGULATION_OF_LEUKOCYTE_MEDIATED_IMMUNITY	0.0499431848925924	0.181703156529458	0.250433883398204	1.26108480851226	922	165
148	GO_POSITIVE_REGULATION_OF_PEPTIDYL_TYROSINE_PHOSPHORYLATION	0.0504467309615199	0.183124019012371	-0.281054303246965	-1.30463411172235	1563	139
149	GO_NEGATIVE_REGULATION_OF_LEUKOCYTE_CELL_CELL_ADHESION	0.0513581488933602	0.184697023731599	0.280330209748224	1.31018016198578	1020	103
150	GO_PYRIMIDINE_NUCLEOSIDE_CATABOLIC_PROCESS	0.0538643740679007	0.190679724231909	0.495118766850355	1.49771877110562	1227	16
151	GO_CARTILAGE_DEVELOPMENT_INVOLVED_IN_ENDOCHONDRAL_BONE_MORPHOGENESIS	0.0547494337485844	0.192213932181629	-0.398986675362297	-1.42607925369757	1546	35
152	GO_T_CELL_MEDIATED_IMMUNITY	0.0550391028478678	0.192646512563617	0.293273599430458	1.32625609277979	1118	86
153	GO_ANTIMICROBIAL_HUMORAL_RESPONSE	0.0566638568886391	0.196404525144748	0.347791108632046	1.38233480322552	1209	46
154	GO_POSITIVE_REGULATION_OF_ANIMAL_ORGAN_MORPHOGENESIS	0.0671580390812479	0.217244091377431	-0.334703111650154	-1.34738592495475	1958	61
155	GO_FIBRINOLYSIS	0.0703131853671375	0.22371009218896	0.47851342385147	1.44748812832816	1602	16
156	GO_RECEPTOR_REGULATOR_ACTIVITY	0.0708789716665158	0.224679351809997	-0.242537794946844	-1.22213459390131	2348	263
157	GO_CELL_KILLING	0.0761786600496278	0.234915589813114	0.277391205252091	1.27531209948359	1534	94
158	GO_RESPONSE_TO_CYTOKINE	0.0771698113207547	0.236582963800249	0.183376411558708	1.10223320139578	817	972
159	GO_BONE_MINERALIZATION	0.0776712008288493	0.237837363949668	-0.294428990222157	-1.28865871672934	2323	96
160	GO_RESPONSE_TO_MECHANICAL_STIMULUS	0.0793771604350997	0.240689771683391	-0.261977580397752	-1.2465903696467	2502	166
161	GO_REGULATION_OF_IMMUNE_SYSTEM_PROCESS	0.0825481798715203	0.245821631434766	0.1782750969142	1.08758426976409	770	1236
162	GO_CYTOSOLIC_RIBOSOME	0.0832614036252573	0.247148953116727	-0.288012944319397	-1.27494387425123	2507	103
163	GO_POSITIVE_REGULATION_OF_INTERLEUKIN_2_PRODUCTION	0.0841338428025569	0.248854221774161	-0.402338126096629	-1.37399140404312	2355	29
164	GO_VIRAL_GENE_EXPRESSION	0.0886843427996984	0.257561425144991	-0.253580207733376	-1.22518727638781	2822	186
165	GO_NEGATIVE_REGULATION_OF_LYMPHOCYTE_MEDIATED_IMMUNITY	0.0898222646483931	0.260033762380712	0.38298818734265	1.35938799588633	1975	29
166	GO_REGULATION_OF_POSITIVE_CHEMOTAXIS	0.0914779172307805	0.263603273475587	-0.444713418473075	-1.3806789919815	2499	20
167	GO_RESPONSE_TO_INTERFERON_BETA	0.102706827669794	0.284241135207505	0.393239815272104	1.34590954866911	2287	25
168	GO_REGULATION_OF_ADAPTIVE_IMMUNE_RESPONSE	0.103220045175185	0.28509073645258	0.246084003847553	1.20591304716509	1964	138
169	GO_CXCR_CHEMOKINE_RECEPTOR_BINDING	0.103694570809064	0.285997913406364	0.55378622431582	1.40787182137395	2438	9
170	GO_COLLAGEN_BIOSYNTHETIC_PROCESS	0.104791902604757	0.287759602667272	-0.36238641963967	-1.31849635942364	2960	38
171	GO_COLLAGEN_TRIMER	0.108223336403015	0.293467574447198	-0.309964089578767	-1.27054001999321	3172	67
172	GO_EAR_DEVELOPMENT	0.10874350059013	0.293999293521786	-0.256969494872799	-1.21429327783747	3408	158
173	GO_EMBRYONIC_DIGESTIVE_TRACT_DEVELOPMENT	0.112127407726246	0.29931167969253	-0.395397740764835	-1.32636415181872	3125	27
174	GO_REGULATION_OF_LEUKOCYTE_MIGRATION	0.114810255312316	0.303655324082057	0.236654779901707	1.1834157911558	2144	157
175	GO_NEGATIVE_REGULATION_OF_HEMOPOIESIS	0.116645381013197	0.307368433359043	-0.270029514114211	-1.22139282004928	3561	117
176	GO_POSITIVE_REGULATION_OF_TRANSCRIPTION_FROM_RNA_POLYMERASE_II_PROMOTER_IN_RESPONSE_TO_STRESS	0.119088216817733	0.311339092382541	0.389777150733602	1.31884639547781	2653	24
177	GO_POSITIVE_REGULATION_OF_HEMOPOIESIS	0.120259019426457	0.313332834166218	-0.254260148885033	-1.20149043280753	3769	158
178	GO_POSITIVE_REGULATION_OF_KIDNEY_DEVELOPMENT	0.121517275735687	0.315515173609532	-0.378742825472282	-1.30461051038028	3414	30
179	GO_LEUKOCYTE_DIFFERENTIATION	0.123047934450567	0.317675411525257	-0.216510749693279	-1.14424607630079	4309	425
180	GO_POLYSOMAL_RIBOSOME	0.125523012552301	0.321260359645913	-0.38372252408082	-1.30014541479969	3509	28
181	GO_BICARBONATE_TRANSPORT	0.126081470800288	0.322276382458012	0.376611136810267	1.30175258459061	2797	26
182	GO_REGULATION_OF_MONOCYTE_DIFFERENTIATION	0.129222164986386	0.327369379131543	-0.445901027308942	-1.32518879796663	3511	17
183	GO_REGULATION_OF_NUCLEOTIDE_BINDING_OLIGOMERIZATION_DOMAIN_CONTAINING_2_SIGNALING_PATHWAY	0.13302297183851	0.333778284127859	-0.629103009227759	-1.35727661248789	3485	6
184	GO_T_CELL_MEDIATED_CYTOTOXICITY	0.134464631559532	0.335875483938064	0.326612519003479	1.25804150043754	2915	40
185	GO_HEPARIN_BINDING	0.136374084655042	0.338526614620066	-0.263911101862613	-1.1978863967043	4152	121
186	GO_POSITIVE_REGULATION_OF_RESPONSE_TO_EXTERNAL_STIMULUS	0.136740732145965	0.339352341727079	0.214615484051549	1.13787439550079	2356	241
187	GO_NEGATIVE_REGULATION_OF_CYTOKINE_PRODUCTION	0.137151597552685	0.340033737137452	0.21844038357293	1.14270423186528	2420	218
188	GO_ACTIN_CYTOSKELETON_REORGANIZATION	0.137791696130922	0.340751088202871	-0.282300068393972	-1.21842921569993	4091	89
189	GO_T_CELL_DIFFERENTIATION	0.137877373171491	0.340751088202871	-0.238888685597567	-1.1699115163421	4429	207
190	GO_REGULATION_OF_LEUKOCYTE_PROLIFERATION	0.140488608289871	0.344361262372279	0.226340922562872	1.15431535987355	2558	180
191	GO_NEGATIVE_REGULATION_OF_LYMPHOCYTE_ACTIVATION	0.140979078213719	0.345146006458297	0.244789969648951	1.17639983146011	2755	121
192	GO_REGULATION_OF_FAT_CELL_DIFFERENTIATION	0.143123047264508	0.347499972908158	-0.272413413263712	-1.20369797477979	4305	102
193	GO_CYTOKINE_PRODUCTION	0.154396650171298	0.364527585143767	0.186240602076974	1.0835202254932	2027	614
194	GO_CELL_SURFACE	0.155495177285695	0.365618844046642	-0.203971572293679	-1.10947181580663	5722	604
195	GO_POSITIVE_REGULATION_OF_MYELOID_CELL_DIFFERENTIATION	0.156521444082519	0.36709002103721	-0.291270052442104	-1.2097447061638	4612	72
196	GO_BIOMINERAL_TISSUE_DEVELOPMENT	0.164606227106227	0.378306204581539	-0.257520374171072	-1.17133596126252	5032	122
197	GO_REGULATION_OF_LYMPHOCYTE_MEDIATED_IMMUNITY	0.167893660531697	0.383828370777963	0.24070762047917	1.15497092039327	3283	120
198	GO_RESPONSE_TO_CHEMOKINE	0.176128722382325	0.395796979192023	0.274957398733721	1.17803483800654	3666	65
199	GO_NEGATIVE_REGULATION_OF_LYMPHOCYTE_DIFFERENTIATION	0.178098166012933	0.398574029747267	-0.333084394457118	-1.2181967588115	5039	39
200	GO_POSITIVE_REGULATION_OF_ADAPTIVE_IMMUNE_RESPONSE	0.178739184177998	0.399650082660147	0.253619008074533	1.15932035137679	3614	91
201	GO_PLATELET_DEGRANULATION	0.182700528036208	0.405032241854983	0.245774606669571	1.15089110292967	3632	104
202	GO_REGULATION_OF_CELL_KILLING	0.183892552833004	0.406887757144246	0.276879950895796	1.17311001825828	3819	62
203	GO_REGULATION_OF_VASCULAR_WOUND_HEALING	0.189188152240638	0.414017306780465	-0.673310036155349	-1.27494181482888	4930	4
204	GO_SEGMENT_SPECIFICATION	0.189296296296296	0.414070087843214	-0.454326638655881	-1.25227810168116	5110	13
205	GO_PEPTIDYL_PROLINE_4_DIOXYGENASE_ACTIVITY	0.189450474898236	0.414135003068893	0.521150406953848	1.27281558451048	4467	8
206	GO_PEPTIDYL_PROLINE_HYDROXYLATION_TO_4_HYDROXY_L_PROLINE	0.189450474898236	0.414135003068893	0.521150406953848	1.27281558451048	4467	8
207	GO_REGULATION_OF_CHEMOTAXIS	0.189708578291927	0.414336157315637	-0.237917335411048	-1.13912703034356	6001	173
208	GO_THROMBIN_ACTIVATED_RECEPTOR_ACTIVITY	0.204152913180318	0.433371346662601	-0.621854992313304	-1.26315215175426	5318	5
209	GO_CORTICOTROPIN_SECRETION	0.212047790124488	0.443146575424559	0.652758518126623	1.25614969095575	5075	4
210	GO_VASCULAR_SMOOTH_MUSCLE_CELL_DEVELOPMENT	0.217363392621125	0.449724325311222	-0.501619880864667	-1.23264891323587	5755	9
211	GO_PROTEIN_KINASE_B_SIGNALING	0.220979981886887	0.45299080510461	-0.227567627159521	-1.11176170005355	7075	203
212	GO_REGULATION_OF_RELAXATION_OF_MUSCLE	0.224414256277188	0.456271027817219	-0.573418053509293	-1.23713748271823	5880	6
213	GO_REGULATORY_T_CELL_DIFFERENTIATION	0.228811643990417	0.461433739732222	0.336089847035888	1.17329126365573	5061	27
214	GO_BLOOD_MICROPARTICLE	0.231107672968138	0.464723962464507	0.262179288242109	1.13043925842784	4779	67
215	GO_ANTIGEN_PROCESSING_AND_PRESENTATION_OF_ENDOGENOUS_ANTIGEN	0.23287189628653	0.467107435624128	0.378738742998315	1.18521643592305	5298	18
216	GO_NEGATIVE_REGULATION_OF_CELL_GROWTH	0.234035780225377	0.468124403661554	-0.234782279345358	-1.11134658111547	7351	160
217	GO_POSITIVE_REGULATION_OF_CD8_POSITIVE_ALPHA_BETA_T_CELL_ACTIVATION	0.235088662009672	0.468534004033257	-0.604932715731519	-1.22877852712942	6124	5
218	GO_POSITIVE_REGULATION_OF_LEUKOCYTE_MEDIATED_IMMUNITY	0.238607530701309	0.472246043012369	0.235129270311753	1.10737528225103	4701	108
219	GO_REGULATION_OF_LEUKOCYTE_CHEMOTAXIS	0.248763600395648	0.483477167986858	0.241618039645765	1.10732311864223	5029	92
220	GO_REGULATION_OF_LYMPHOCYTE_DIFFERENTIATION	0.250601559241554	0.485488829289743	-0.236293903517818	-1.104316228957	7810	146
221	GO_CHEMOATTRACTANT_ACTIVITY	0.254436814411843	0.489592165641301	0.349858389960267	1.1568849080745	5705	22
222	GO_NEGATIVE_REGULATION_OF_CELL_ACTIVATION	0.256777795672948	0.491773063471371	0.216362080226488	1.0837195861326	4782	159
223	GO_OXYGEN_TRANSPORT	0.258337785240021	0.493171913272948	-0.556678356899233	-1.2010219366539	6769	6
224	GO_EXTERNAL_SIDE_OF_PLASMA_MEMBRANE	0.261134661169502	0.495693890776196	0.201455201421302	1.06938005905461	4496	243
225	GO_REGULATION_OF_VASCULAR_SMOOTH_MUSCLE_CELL_PROLIFERATION	0.26284557386205	0.497375226149724	-0.297501397047944	-1.13024303147493	7529	46
226	GO_TRANSFORMING_GROWTH_FACTOR_BETA_BINDING	0.27187237000988	0.507645191560753	-0.369487845441846	-1.14713000508427	7429	20
227	GO_SCAVENGER_RECEPTOR_ACTIVITY	0.272633984794067	0.507982230789081	0.281531035396354	1.11394062324439	5844	45
228	GO_NEGATIVE_REGULATION_OF_IMMUNE_SYSTEM_PROCESS	0.282085905349794	0.517166130715708	0.18919702514056	1.05103899542995	4386	366
229	GO_REGULATION_OF_COLLAGEN_BIOSYNTHETIC_PROCESS	0.284667117389603	0.519607310120879	-0.32678380143129	-1.12563342008569	7999	30
230	GO_POSITIVE_REGULATION_OF_CALCIUM_ION_TRANSPORT	0.285058492521842	0.519631818059694	0.237598363295159	1.08424732679313	5774	90
231	GO_TRANSCRIPTION_FACTOR_AP_1_COMPLEX	0.285827626524136	0.520203152486659	0.564835040974175	1.17445096837662	6844	5
232	GO_INNER_EAR_MORPHOGENESIS	0.290073216414098	0.524446416613135	-0.267461735207711	-1.09928257573228	8517	68
233	GO_CELL_CHEMOTAXIS	0.29241939172193	0.526534303499304	0.201331967899165	1.05838605402965	5114	226
234	GO_ENDOPLASMIC_RETICULUM_LUMEN	0.295511146206645	0.529616689654474	-0.212735608593247	-1.06553659088459	9729	250
235	GO_POSITIVE_REGULATION_OF_T_CELL_PROLIFERATION	0.301114696391904	0.535830146666626	0.242763538536038	1.08027883585169	6158	79
236	GO_HORMONE_ACTIVITY	0.310836636466591	0.545241515451465	-0.307111494674997	-1.09769412908432	8782	35
237	GO_REGULATION_OF_ODONTOGENESIS	0.314765596160945	0.5495602336938	-0.388303794415393	-1.11592561201519	8526	15
238	GO_TISSUE_REMODELING	0.324480218992374	0.55962462933372	-0.233119385810437	-1.06473910906971	9956	125
239	GO_RESPONSE_TO_TUMOR_CELL	0.32636698212408	0.561713714145601	0.357365177170349	1.10040273911624	7448	17
240	GO_POSITIVE_REGULATION_OF_CELL_KILLING	0.332349911023696	0.567508515076225	0.269388694082595	1.07071560538317	7096	46
241	GO_T_CELL_PROLIFERATION	0.347312115538914	0.583472660094752	0.208939059438045	1.04259243296174	6492	155
242	GO_LYMPHOCYTE_ACTIVATION	0.35222783143108	0.589547388435214	-0.19076852720435	-1.03208376768147	12837	558
243	GO_REGULATION_OF_ANTIGEN_RECEPTOR_MEDIATED_SIGNALING_PATHWAY	0.358051140290256	0.595498721492744	-0.26692464092442	-1.05590837180393	10361	56
244	GO_CYTOKINE_ACTIVITY	0.360043174342105	0.597616572980683	0.218789587735652	1.04041493083666	7004	115
245	GO_PLATELET_ALPHA_GRANULE_LUMEN	0.360974467088311	0.598465560238288	0.259069858383234	1.05105546201922	7704	50
246	GO_ESTABLISHMENT_OF_PROTEIN_LOCALIZATION_TO_ENDOPLASMIC_RETICULUM	0.372128184059162	0.61027603920473	-0.231869441484704	-1.04157657208705	11321	112
247	GO_POSITIVE_REGULATION_OF_LYMPHOCYTE_MEDIATED_IMMUNITY	0.381437214106537	0.618941509564046	0.228243758444336	1.03217499244264	7754	86
248	GO_REGULATION_OF_CD4_POSITIVE_ALPHA_BETA_T_CELL_ACTIVATION	0.392399762710681	0.62873430187699	-0.268300755236845	-1.03579293247735	11244	50
249	GO_ALPHA_BETA_T_CELL_DIFFERENTIATION	0.393844496077045	0.630138564430468	-0.238934070909847	-1.03125817247905	11695	89
250	GO_REGULATION_OF_LEUKOCYTE_DIFFERENTIATION	0.395868504251205	0.632464265757729	-0.206216164543667	-1.02338670255248	12896	232
251	GO_NEGATIVE_REGULATION_OF_RELAXATION_OF_MUSCLE	0.430926063351951	0.664022598184424	-0.694648478488982	-1.06003256034777	11032	2
252	GO_SIDE_OF_MEMBRANE	0.432777557231706	0.664924902789098	0.179145641130051	1.00459006402599	6540	406
253	GO_POSITIVE_REGULATION_OF_ERK1_AND_ERK2_CASCADE	0.45229068945576	0.682050743860347	-0.214350706637415	-1.00004669314089	14077	144
254	GO_ANTIMICROBIAL_HUMORAL_IMMUNE_RESPONSE_MEDIATED_BY_ANTIMICROBIAL_PEPTIDE	0.452560683451611	0.682056166275435	0.285901716322625	0.998084259265636	10011	27
255	GO_ERK1_AND_ERK2_CASCADE	0.453544856422554	0.68267140351104	-0.202097208931918	-1.00049823831185	14751	227
256	GO_KERATINOCYTE_APOPTOTIC_PROCESS	0.456666922545482	0.685215952468997	-0.501148424241641	-1.01796514984019	11897	5
257	GO_REGULATION_OF_METAL_ION_TRANSPORT	0.472295514511873	0.698434638309719	-0.196115932576884	-0.993927419085153	15751	278
258	GO_INNER_EAR_AUDITORY_RECEPTOR_CELL_DIFFERENTIATION	0.476980805311012	0.702655957513815	-0.302318280830473	-0.985022167718147	13219	24
259	GO_GAS_TRANSPORT	0.483912483912484	0.709411293809707	-0.41273298389574	-0.977369631642614	12783	8
260	GO_REGULATION_OF_T_CELL_DIFFERENTIATION	0.487406823629856	0.710671053916179	-0.216875396521927	-0.984392416385388	14842	121
261	GO_POSITIVE_REGULATION_OF_NATURAL_KILLER_CELL_PROLIFERATION	0.493696419566314	0.715391388263594	0.436967963519366	0.968451752638918	11747	6
262	GO_HAPTOGLOBIN_BINDING	0.49502028771671	0.71604497402235	0.662185204616999	1.02237172747669	12077	2
263	GO_HAPTOGLOBIN_HEMOGLOBIN_COMPLEX	0.49502028771671	0.71604497402235	0.662185204616999	1.02237172747669	12077	2
264	GO_NATURAL_KILLER_CELL_MEDIATED_IMMUNITY	0.505807418508805	0.724080828704139	0.242504270233857	0.969145562831556	10799	47
265	GO_CD4_POSITIVE_ALPHA_BETA_T_CELL_ACTIVATION	0.510693827746331	0.727926540077223	-0.231433265849558	-0.970609520225457	15066	76
266	GO_POSITIVE_CHEMOTAXIS	0.519444735098183	0.734794157771534	-0.250725245004994	-0.960827079557026	14892	48
267	GO_NEGATIVE_REGULATION_OF_LEUKOCYTE_DIFFERENTIATION	0.519816197587593	0.735049714570865	-0.227732099362218	-0.96680819828457	15384	81
268	GO_CYTOKINE_RECEPTOR_BINDING	0.538253626785813	0.749076292753903	0.190334080055537	0.971437972051862	9757	182
269	GO_REGULATION_OF_CELL_CELL_ADHESION	0.549447961136464	0.756998647546704	-0.187585311981138	-0.96834808575147	18661	332
270	GO_NEGATIVE_REGULATION_OF_SMOOTH_MUSCLE_CELL_PROLIFERATION	0.55380048764974	0.760370812638519	-0.256881469262259	-0.939498152605006	15671	39
271	GO_POSITIVE_REGULATION_OF_COLLAGEN_BIOSYNTHETIC_PROCESS	0.561355710549259	0.76616120120752	-0.295230252809422	-0.929728073731065	15452	21
272	GO_POSITIVE_REGULATION_OF_LEUKOCYTE_DIFFERENTIATION	0.567620413217754	0.768976935039366	-0.207825993577337	-0.949215194925909	17417	125
273	GO_REGULATION_OF_T_CELL_RECEPTOR_SIGNALING_PATHWAY	0.585479338462247	0.783912292837081	0.246202360549423	0.923184082419965	12708	36
274	GO_ALPHA_BETA_T_CELL_ACTIVATION	0.586804529788282	0.784792802167528	-0.207729977928513	-0.940214407930863	17876	118
275	GO_NEGATIVE_REGULATION_OF_ALPHA_BETA_T_CELL_ACTIVATION	0.588011789354071	0.785301076815348	-0.263756334974071	-0.915799188828337	16558	31
276	GO_RESPONSE_TO_UV_B	0.588113695090439	0.785332070561688	-0.314884476538574	-0.904929741220839	15931	15
277	GO_CILIUM_MOVEMENT	0.592168366159147	0.789267814331792	0.235750668265577	0.922552412630184	12717	43
278	GO_REGULATION_OF_EXTRINSIC_APOPTOTIC_SIGNALING_PATHWAY_VIA_DEATH_DOMAIN_RECEPTORS	0.597985476692434	0.793523546797048	0.227309430966933	0.922202298936898	12763	50
279	GO_POSITIVE_REGULATION_OF_T_HELPER_CELL_DIFFERENTIATION	0.604320987654321	0.796775378521699	0.28252725531249	0.898781999412458	13705	19
280	GO_PEPTIDYL_PROLINE_HYDROXYLATION	0.638205373445787	0.818803216972938	0.30416519816966	0.864218964634277	14679	13
281	GO_REGULATION_OF_ALPHA_BETA_T_CELL_DIFFERENTIATION	0.639717832566825	0.819693911393137	-0.228285036907134	-0.900168963839484	18499	55
282	GO_NEGATIVE_REGULATION_OF_T_CELL_DIFFERENTIATION	0.641172924866149	0.820296029157776	-0.250265382835263	-0.887824211527176	18082	34
283	GO_REGULATION_OF_LYMPHOCYTE_ACTIVATION	0.643085694339403	0.821778912623983	-0.180783050767219	-0.941009012338832	22107	360
284	GO_REGULATION_OF_CD4_POSITIVE_ALPHA_BETA_T_CELL_DIFFERENTIATION	0.666560980765166	0.8366807581202	-0.237214965631131	-0.877749670336348	18920	41
285	GO_OSTEOCLAST_PROLIFERATION	0.669801182160129	0.837854001197332	-0.411980890923385	-0.836842278801429	17450	5
286	GO_HEMOGLOBIN_COMPLEX	0.672568928512465	0.839260389849429	0.482246013185118	0.842735603615446	16294	3
287	GO_WOUND_HEALING_INVOLVED_IN_INFLAMMATORY_RESPONSE	0.681790429672594	0.846660195539369	-0.382826361767146	-0.825939885597117	17866	6
288	GO_CD4_RECEPTOR_BINDING	0.683700507229919	0.84774445348501	-0.349983961152947	-0.828777220478426	18061	8
289	GO_REGULATION_OF_NATURAL_KILLER_CELL_ACTIVATION	0.683931469792606	0.847925473606711	-0.259488365658678	-0.85331414176362	18961	25
290	GO_POSITIVE_REGULATION_OF_RECEPTOR_SIGNALING_PATHWAY_VIA_STAT	0.711468854493433	0.864059541726717	-0.216880794926778	-0.864130108500811	20638	58
291	GO_REGULATION_OF_NATURAL_KILLER_CELL_MEDIATED_IMMUNITY	0.711321791701017	0.864059541726717	0.231623156452573	0.849838999302726	15530	33
292	GO_INSULIN_LIKE_GROWTH_FACTOR_BINDING	0.721082055906222	0.86827693162265	-0.252308199464255	-0.829702534598259	19991	25
293	GO_T_CELL_ACTIVATION	0.723933991114188	0.870377987629938	-0.17501830768094	-0.917914104867032	25092	391
294	GO_ENDOTHELIAL_CELL_CHEMOTAXIS	0.724364292155095	0.870588699017673	-0.251774938273087	-0.82794893260334	20082	25
295	GO_REGULATION_OF_T_HELPER_CELL_DIFFERENTIATION	0.724370975843646	0.870588699017673	0.233835758561954	0.837068906216741	15862	30
296	GO_PROGESTERONE_BIOSYNTHETIC_PROCESS	0.725196258560214	0.871056026019785	0.379719325488679	0.789543312968584	17366	5
297	GO_OXYGEN_CARRIER_ACTIVITY	0.725838642818761	0.871408062642976	-0.389458293880964	-0.791092920399728	18910	5
298	GO_POSITIVE_REGULATION_OF_TYROSINE_PHOSPHORYLATION_OF_STAT_PROTEIN	0.730101251582056	0.873075908045186	-0.226320406733963	-0.842339738542393	20766	42
299	GO_NEGATIVE_REGULATION_OF_NATURAL_KILLER_CELL_ACTIVATION	0.750940354648039	0.883079725061573	-0.378928463141999	-0.7697040459516	19564	5
300	GO_REGULATION_OF_CALCIUM_ION_TRANSPORT	0.753212882953653	0.884167904834078	-0.182812898947391	-0.883913455925943	23970	187
301	GO_FIBRONECTIN_BINDING	0.760030307403666	0.888512469257402	-0.246224432684898	-0.802255569071767	21064	24
302	GO_CYTOSOLIC_SMALL_RIBOSOMAL_SUBUNIT	0.767385330796872	0.891678879369118	-0.221634779093466	-0.820099413908263	21782	41
303	GO_POSITIVE_REGULATION_OF_IMMUNOGLOBULIN_PRODUCTION	0.775360985928447	0.896579753650438	0.219112720224819	0.815544137687117	16860	35
304	GO_RESPONSE_TO_PAIN	0.778782531980591	0.89839758701515	-0.264681127605596	-0.774437787075257	21185	16
305	GO_INDUCTION_OF_POSITIVE_CHEMOTAXIS	0.78683197947841	0.902816640590439	0.286177703810104	0.752197437983755	18403	10
306	GO_POSITIVE_REGULATION_OF_PROTEIN_KINASE_C_SIGNALING	0.787985464456053	0.903516827508554	-0.31597050364006	-0.748231875818839	20816	8
307	GO_REGULATION_OF_RETINA_DEVELOPMENT_IN_CAMERA_TYPE_EYE	0.788345115806741	0.903617724630769	-0.521404240445401	-0.79566210693757	20183	2
308	GO_ENDOCYTIC_VESICLE_LUMEN	0.788887922789323	0.904032221120194	0.267483352589586	0.759995513697582	18145	13
309	GO_RECEPTOR_MEDIATED_ENDOCYTOSIS	0.790655802740395	0.904707516975852	-0.176410804218296	-0.879874399584256	25908	242
310	GO_CYTOKINE_BINDING	0.796360859315337	0.906727229458581	-0.190198365688134	-0.84305682386044	23983	104
311	GO_POSITIVE_REGULATION_OF_LYMPHOCYTE_ACTIVATION	0.804127821393523	0.911229641474873	-0.175725685126844	-0.873016198974656	26220	234
312	GO_EXTRACELLULAR_MATRIX_STRUCTURAL_CONSTITUENT_CONFERRING_COMPRESSION_RESISTANCE	0.809671465485419	0.914097924434777	-0.260171645932287	-0.747693448767595	21933	15
313	GO_REGULATION_OF_EXTRINSIC_APOPTOTIC_SIGNALING_PATHWAY	0.816140009722897	0.916912723812769	-0.183457252952849	-0.844805922298698	25181	132
314	GO_POSITIVE_REGULATION_OF_LEUKOCYTE_PROLIFERATION	0.822499363705778	0.920457682002911	0.17989475196754	0.848182829912119	16157	109
315	GO_NEGATIVE_REGULATION_OF_CYTOKINE_PRODUCTION_INVOLVED_IN_IMMUNE_RESPONSE	0.831930312568626	0.924557436516842	-0.241791719818171	-0.740647678567457	22729	19
316	GO_PEPTIDYL_PROLINE_DIOXYGENASE_ACTIVITY	0.832145171743357	0.924557436516842	0.259836062525406	0.721582345899121	19259	12
317	GO_POSITIVE_REGULATION_OF_LEUKOCYTE_CELL_CELL_ADHESION	0.843132946162298	0.929767000886706	-0.174717630364039	-0.846668754171659	26857	191
318	GO_LEUKOCYTE_PROLIFERATION	0.851949390278811	0.933319021362637	0.165811907656737	0.874462171320072	14880	231
319	GO_POSITIVE_REGULATION_OF_NATURAL_KILLER_CELL_MEDIATED_IMMUNITY	0.858818011257036	0.935605342176196	-0.224331170247712	-0.730922308095754	23802	24
320	GO_PROTEIN_TARGETING_TO_MEMBRANE	0.859056822816981	0.935763348421641	-0.173505662491379	-0.836815077394631	27378	183
321	GO_REGULATION_OF_ALPHA_BETA_T_CELL_ACTIVATION	0.866423308321503	0.939684620556492	-0.186085779065162	-0.787954915301837	25633	80
322	GO_REGULATION_OF_CELL_ACTIVATION	0.870594215996385	0.942527739831485	-0.164113572220464	-0.873629764807331	30825	459
323	GO_PLATELET_ALPHA_GRANULE	0.872430589381393	0.943226961152429	0.181626705427167	0.794238040400364	17910	72
324	GO_REGULATION_OF_RESPONSE_TO_EXTERNAL_STIMULUS	0.872574596445459	0.943280456930911	-0.162442746054561	-0.883484674666752	32108	603
325	GO_POSITIVE_REGULATION_OF_ALPHA_BETA_T_CELL_ACTIVATION	0.875398585886594	0.944573641086151	-0.193557148181631	-0.760333922129584	25256	54
326	GO_POSITIVE_REGULATION_OF_CELL_ACTIVATION	0.881291719285585	0.948066535593222	0.161464130071219	0.871044799605993	14654	279
327	GO_LEUKOCYTE_CELL_CELL_ADHESION	0.886148812409113	0.950461726834737	0.160497789930411	0.869205794311707	14624	288
328	GO_NEGATIVE_REGULATION_OF_CYTOKINE_SECRETION	0.889294916842352	0.9517668356038	0.187417414004318	0.760358993115129	18981	50
329	GO_POSITIVE_REGULATION_OF_CHEMOTAXIS	0.899232466976315	0.956758800293917	-0.175833303130985	-0.786196815420773	27297	109
330	GO_POSITIVE_REGULATION_OF_CELL_CELL_ADHESION	0.899650771085082	0.956816167007715	-0.167195621686282	-0.824267323384862	29109	219
331	GO_POSITIVE_REGULATION_OF_ALPHA_BETA_T_CELL_DIFFERENTIATION	0.902757216876388	0.958365276998114	0.188819958303757	0.731373669985178	19513	41
332	GO_RESPONSE_TO_CORTICOTROPIN_RELEASING_HORMONE	0.905687634142315	0.959432792049486	0.353774513018955	0.618228807748263	21942	3
333	GO_POSITIVE_REGULATION_OF_LYMPHOCYTE_DIFFERENTIATION	0.911481393855409	0.962097824125569	-0.177530477613898	-0.758191864340959	26967	84
334	GO_INTERLEUKIN_2_PRODUCTION	0.919802082259561	0.965976108068634	-0.182019853787659	-0.728124965190797	26768	59
335	GO_NEGATIVE_REGULATION_OF_TUMOR_NECROSIS_FACTOR_SUPERFAMILY_CYTOKINE_PRODUCTION	0.926945771284069	0.970414587877016	0.180766533909959	0.718476881324039	19793	46
336	GO_PROTEIN_LOCALIZATION_TO_ENDOPLASMIC_RETICULUM	0.940992003345006	0.977428874922433	0.161020830340827	0.785550348473259	18003	134
337	GO_REGULATION_OF_MAST_CELL_CHEMOTAXIS	0.945699458139357	0.979009253700414	-0.268409741611353	-0.579088415584284	24782	6
338	GO_REGULATION_OF_T_CELL_ACTIVATION	0.946206813603151	0.979074843731423	-0.159363670558491	-0.805686336754503	31467	272
339	GO_DOPAMINE_NEUROTRANSMITTER_RECEPTOR_ACTIVITY	0.971001792471619	0.989438934348913	-0.515705947931012	-0.686740464042271	24376	1
340	GO_DOPAMINE_NEUROTRANSMITTER_RECEPTOR_ACTIVITY_COUPLED_VIA_GI_GO	0.971001792471619	0.989438934348913	-0.515705947931012	-0.686740464042271	24376	1
341	GO_PROCOLLAGEN_PROLINE_DIOXYGENASE_ACTIVITY	0.971294097693351	0.989438934348913	0.222176771268723	0.54262656847948	22906	8
