## Supplementary material for "Aging interacts with tumor biology to produce major changes in the immune tumor microenvironment": PathwaysDnTCGADnGTEx.csv

	pathway	pval	padj	ES	NES	nMoreExtreme	size
1	GO_CADHERIN_BINDING	0.0000297769704910222	0.00109177519868361	-0.324168706555538	-1.65371952505414	0	295
2	GO_CELL_CYCLE	0.0000237309855478298	0.00109177519868361	-0.290940954849152	-1.6752098077011	0	1589
3	GO_CELL_CYCLE_PHASE_TRANSITION	0.0000275345558676139	0.00109177519868361	-0.318086632629096	-1.71842090534324	0	548
4	GO_CELL_CYCLE_PROCESS	0.0000247426761678543	0.00109177519868361	-0.306186704631686	-1.73814149381563	0	1175
5	GO_CELL_DIVISION	0.0000276663438926546	0.00109177519868361	-0.315747856267235	-1.70011126464547	0	524
6	GO_CHROMATIN_BINDING	0.000028303755908409	0.00109177519868361	-0.41449311662955	-2.20264502461784	0	449
7	GO_CHROMATIN_ORGANIZATION	0.0000268802752540186	0.00109177519868361	-0.362135177698625	-1.98147228496739	0	650
8	GO_CHROMOSOMAL_REGION	0.0000295884250081368	0.00109177519868361	-0.41069080020398	-2.10538155374076	0	310
9	GO_CHROMOSOME	0.0000256127859027226	0.00109177519868361	-0.355956030223218	-1.99187542982108	0	912
10	GO_CHROMOSOME_CENTROMERIC_REGION	0.0000313745176167916	0.00109177519868361	-0.395912384340221	-1.90864928550549	0	182
11	GO_CHROMOSOME_ORGANIZATION	0.0000252143217347453	0.00109177519868361	-0.350505025160533	-1.97405332050135	0	1016
12	GO_CHROMOSOME_SEGREGATION	0.0000300616263339847	0.00109177519868361	-0.369464908164238	-1.86940221541993	0	274
13	GO_CONDENSED_CHROMOSOME	0.0000313833793622897	0.00109177519868361	-0.391794374878336	-1.89741357416425	0	190
14	GO_COVALENT_CHROMATIN_MODIFICATION	0.0000286163971955931	0.00109177519868361	-0.337681217934105	-1.77983816103254	0	411
15	GO_DNA_CONFORMATION_CHANGE	0.0000307134740010443	0.00109177519868361	-0.404406542118444	-2.00521186918823	0	230
16	GO_MITOTIC_CELL_CYCLE	0.0000256370814746449	0.00109177519868361	-0.309024138172203	-1.72882621810185	0	909
17	GO_MITOTIC_NUCLEAR_DIVISION	0.0000301468149889964	0.00109177519868361	-0.331595673603165	-1.67228733593663	0	265
18	GO_MRNA_BINDING	0.0000310530074837748	0.00109177519868361	-0.447017577999163	-2.19326173971113	0	210
19	GO_NUCLEAR_CHROMOSOME	0.000027900228781876	0.00109177519868361	-0.373699998453689	-2.00219863941213	0	494
20	GO_NUCLEAR_CHROMOSOME_SEGREGATION	0.0000308737264587836	0.00109177519868361	-0.387437096840154	-1.91286469597346	0	222
21	GO_NUCLEOPLASM_PART	0.0000251641963813886	0.00109177519868361	-0.316283349909197	-1.78267861556144	0	1031
22	GO_PEPTIDYL_LYSINE_MODIFICATION	0.0000292269472453602	0.00109177519868361	-0.33760151265283	-1.75315527848874	0	352
23	GO_PROTEIN_ACYLATION	0.0000309214594928881	0.00109177519868361	-0.348730044531095	-1.71739162495907	0	217
24	GO_REGULATION_OF_CELL_CYCLE	0.0000250997715920785	0.00109177519868361	-0.297574379835845	-1.6796227783998	0	1060
25	GO_REGULATION_OF_CELL_CYCLE_PROCESS	0.0000266801846268776	0.00109177519868361	-0.320296508808167	-1.75921139797681	0	686
26	GO_REGULATION_OF_GENE_EXPRESSION_EPIGENETIC	0.0000298971537909591	0.00109177519868361	-0.396652659538168	-2.01657839513615	0	286
27	GO_REGULATION_OF_MITOTIC_CELL_CYCLE	0.000027282152016151	0.00109177519868361	-0.310155369394051	-1.68393755890091	0	590
28	GO_RNA_SPLICING_VIA_TRANSESTERIFICATION_REACTIONS	0.0000295359896033317	0.00109177519868361	-0.327712566845072	-1.68213718112453	0	313
29	GO_TRANSCRIPTION_COACTIVATOR_ACTIVITY	0.0000298971537909591	0.00109177519868361	-0.32417013409577	-1.64651041882814	0	283
30	GO_DNA_METABOLIC_PROCESS	0.000052656521510189	0.00129423504470487	-0.273520683148565	-1.51112333927625	1	746
31	GO_REGULATION_OF_CELL_CYCLE_PHASE_TRANSITION	0.0000572000572000572	0.0013067319941	-0.303340622272157	-1.60021495495423	1	415
32	GO_REGULATION_OF_CHROMOSOME_SEGREGATION	0.0000669120107059217	0.0013661297567265	-0.445021231684838	-1.94475079254291	1	95
33	GO_SISTER_CHROMATID_SEGREGATION	0.000063213123044344	0.0013661297567265	-0.389515077549909	-1.86363979789295	1	172
34	GO_ORGANELLE_FISSION	0.0000865176640230714	0.00157196641514784	-0.292894720692205	-1.53769887809822	2	397
35	GO_PROTEIN_ACETYLATION	0.0000946222993218735	0.00165076210652618	-0.362741306706727	-1.74113605857791	2	177
36	GO_PROTEIN_ACETYLTRANSFERASE_COMPLEX	0.000100864068856538	0.00170308382930523	-0.432521209988267	-1.87103046186251	2	90
37	GO_NEGATIVE_REGULATION_OF_CELL_CYCLE	0.000109697235629662	0.00179453887598098	-0.271097821593458	-1.46688513141749	3	559
38	GO_POSITIVE_REGULATION_OF_WNT_SIGNALING_PATHWAY	0.000159494720724744	0.00241884166886356	-0.371970636722731	-1.75772398178594	4	158
39	GO_PEPTIDYL_LYSINE_ACETYLATION	0.000159882326607617	0.00242104057240881	-0.368339636188607	-1.7312549690308	4	152
40	GO_HISTONE_METHYLTRANSFERASE_COMPLEX	0.000304239064295856	0.00410121246765668	-0.424710008083223	-1.81026294936087	8	83
41	GO_CELLULAR_RESPONSE_TO_DNA_DAMAGE_STIMULUS	0.000313635294425133	0.00419686744367244	-0.24975781003392	-1.3845147079536	11	787
42	GO_NON_CANONICAL_WNT_SIGNALING_PATHWAY	0.000453059771528429	0.00561089593456903	-0.363446635404889	-1.68084530692189	13	136
43	GO_HELICASE_ACTIVITY	0.000549006943323107	0.00653482239911498	-0.359471915823869	-1.66671041628231	16	138
44	GO_MICROTUBULE_CYTOSKELETON_ORGANIZATION_INVOLVED_IN_MITOSIS	0.000689587232784947	0.0077755830462836	-0.368510164916403	-1.67265912833944	20	121
45	GO_KINETOCHORE	0.00104156495133939	0.0106931858533084	-0.361599167345119	-1.65552731853533	31	127
46	GO_PEPTIDE_N_ACETYLTRANSFERASE_ACTIVITY	0.00108973267495318	0.011045109724818	-0.422315257468438	-1.73573914653777	31	68
47	GO_MITOTIC_SISTER_CHROMATID_SEGREGATION	0.00112518485179708	0.0113531037776371	-0.342665031666124	-1.59979268275235	34	145
48	GO_RNA_BINDING	0.00152974639673017	0.0144695159175074	-0.218961790733097	-1.2579716620767	63	1504
49	GO_METHYLTRANSFERASE_COMPLEX	0.00164902212987698	0.0153217801061847	-0.364668989133681	-1.63253692694599	49	110
50	GO_GENE_SILENCING_BY_RNA	0.0019185879192914	0.0172482782401882	-0.332724930107907	-1.56386017679288	59	152
51	GO_DNA_REPAIR	0.002173610143514	0.0192120953251782	-0.25686586003164	-1.3767533101215	77	496
52	GO_SINGLE_STRANDED_DNA_BINDING	0.00249484398908922	0.0213333746076446	-0.368393949938058	-1.62287438703625	74	100
53	GO_N_ACETYLTRANSFERASE_ACTIVITY	0.00355257815671945	0.027870422504641	-0.383740169905444	-1.61758694342443	104	78
54	GO_CELL_CYCLE_G2_M_PHASE_TRANSITION	0.00473358417283651	0.0348351301332858	-0.284812147757451	-1.4308255121153	155	257
55	GO_MITOTIC_SPINDLE_ORGANIZATION	0.00478739319791216	0.0351016875253237	-0.354421816332302	-1.56351904201888	143	101
56	GO_POSITIVE_REGULATION_OF_CANONICAL_WNT_SIGNALING_PATHWAY	0.00510303581876097	0.0369276246812297	-0.332556114526466	-1.52617185635361	156	129
57	GO_MIDBODY	0.00547439447468093	0.0387439591935042	-0.314160866404338	-1.48965376892464	171	162
58	GO_MORPHOGENESIS_OF_A_POLARIZED_EPITHELIUM	0.00716253443526171	0.047397169184003	-0.323551483086258	-1.48992860560302	220	132
59	GO_PRODUCTION_OF_SMALL_RNA_INVOLVED_IN_GENE_SILENCING_BY_RNA	0.00736474694589878	0.0483823632476129	-0.4339542530598	-1.65678454971357	210	47
