## Supplementary material for "Aging interacts with tumor biology to produce major changes in the immune tumor microenvironment": PathwaysUpTCGAUpGTEx.csv

	pathway	pval	padj	ES	NES	nMoreExtreme	size
1	GO_INTERFERON_GAMMA_MEDIATED_SIGNALING_PATHWAY	0.000048890192627359	0.00128378969468988	0.444930156471587	1.97990453742329	0	79
2	GO_LUMENAL_SIDE_OF_MEMBRANE	0.0000453741095331004	0.00128378969468988	0.712883876676606	2.50885148346106	0	28
3	GO_MHC_CLASS_II_PROTEIN_COMPLEX	0.0000434744804799583	0.00128378969468988	0.8349637788159	2.37236717671068	0	13
4	GO_MHC_PROTEIN_COMPLEX	0.0000444958618848447	0.00128378969468988	0.7648543801501	2.49728355722214	0	21
5	GO_HUMORAL_IMMUNE_RESPONSE	0.0000521648408972353	0.00128914906989167	0.413912606787406	2.01289668148079	0	131
6	GO_RESPONSE_TO_INTERFERON_GAMMA	0.000053812624441694	0.00129661812523754	0.397782811832154	1.9985060048551	0	162
7	GO_CYTOKINE_MEDIATED_SIGNALING_PATHWAY	0.0000767165324127349	0.00144717254621301	0.236565272842898	1.37900316692765	0	626
8	GO_DEFENSE_RESPONSE	0.000105362975450427	0.0017407568410924	0.256868530699247	1.56394983642612	0	1200
9	GO_LYMPHOCYTE_MEDIATED_IMMUNITY	0.000110791048083315	0.00180650958958072	0.312752143597589	1.61681646289442	1	199
10	GO_INFLAMMATORY_RESPONSE	0.000145475705557172	0.00224028096567133	0.261904846769641	1.50666311339826	1	537
11	GO_ADAPTIVE_IMMUNE_RESPONSE	0.000186799501867995	0.00274936906952909	0.270864853179522	1.48285931218242	2	321
12	GO_GRANULOCYTE_MIGRATION	0.000298522314543012	0.00404572410160366	0.377767559884198	1.74730910764516	5	97
13	GO_PEPTIDE_ANTIGEN_BINDING	0.000352842588100384	0.00465542398181086	0.651454560226059	2.10198871780608	7	20
14	GO_ER_TO_GOLGI_TRANSPORT_VESICLE_MEMBRANE	0.0011857894986482	0.0118448382452556	0.432754924516962	1.79001199023839	24	55
15	GO_SERINE_HYDROLASE_ACTIVITY	0.00210885720024101	0.0186894191840187	0.34241227455065	1.59743888036594	41	102
16	GO_ANTIGEN_PROCESSING_AND_PRESENTATION_OF_EXOGENOUS_PEPTIDE_ANTIGEN_VIA_MHC_CLASS_I_TAP_INDEPENDENT	0.0025016960651289	0.0213736515701381	0.766313984837204	1.87158326946389	58	8
17	GO_ADAPTIVE_IMMUNE_RESPONSE_BASED_ON_SOMATIC_RECOMBINATION_OF_IMMUNE_RECEPTORS_BUILT_FROM_IMMUNOGLOBULIN_SUPERFAMILY_DOMAINS	0.00339712376854263	0.0269927910876659	0.274157409433126	1.43344047263283	59	217
18	GO_REGULATION_OF_IMMUNE_EFFECTOR_PROCESS	0.00398505603985056	0.0304493677041874	0.24882683469366	1.36221139293337	63	321
19	GO_CHEMOKINE_ACTIVITY	0.00461058626768521	0.0341820507914047	0.508438090602628	1.77495980635846	101	27
20	GO_POSITIVE_REGULATION_OF_IMMUNE_SYSTEM_PROCESS	0.00463540738099483	0.034315081791504	0.205203889130362	1.22425068188179	51	870
21	GO_ANTIGEN_PROCESSING_AND_PRESENTATION_OF_ENDOGENOUS_PEPTIDE_ANTIGEN_VIA_MHC_CLASS_I_VIA_ER_PATHWAY	0.00516893595562279	0.0372155930022798	0.797112550233444	1.76663991590277	122	6
22	GO_POSITIVE_REGULATION_OF_CALCIUM_ION_IMPORT	0.00557355800388853	0.0392878269351341	0.656550271671239	1.82328457654686	128	12
23	GO_ANTIGEN_PROCESSING_AND_PRESENTATION_OF_PEPTIDE_ANTIGEN_VIA_MHC_CLASS_IB	0.00572421981004071	0.0401347792479127	0.738776540097199	1.80432804265222	134	8
24	GO_ANTIGEN_PROCESSING_AND_PRESENTATION_OF_ENDOGENOUS_PEPTIDE_ANTIGEN	0.00573863142335449	0.0401865284025645	0.640231043040272	1.81907664806005	131	13
25	GO_CHEMOKINE_RECEPTOR_BINDING	0.00621604199281702	0.0425445014035124	0.44646225773131	1.68589696361687	134	37
26	GO_ANTIGEN_BINDING	0.00750547760011188	0.0490164666043956	0.414766731910413	1.63178946316757	160	44
