## Supplementary material for "Aging interacts with tumor biology to produce major changes in the immune tumor microenvironment": TcellLMTMBAdj.csv

	Estimate	Std. Error	t value	Pr(>|t|)
(Intercept)	0.168831793558291	0.0502602247176418	3.35915317742361	0.000792423986389277
Diagnosis.Age	-0.000641579800740571	0.000180901859151072	-3.54656278134092	0.000396780396361732
SexMale	-0.00120147427854174	0.00515400611547065	-0.233114639684906	0.815689654721316
Cancer.TypeBLCA	0.0623705824761356	0.0495564967616389	1.25857529389398	0.20829010821127
Cancer.TypeBRCA	0.0704125497409179	0.0489108691855363	1.43960945518711	0.150091205942715
Cancer.TypeCESC	0.12056685327943	0.0496104464293392	2.4302714842761	0.0151507869247613
Cancer.TypeCHOL	0.126069305721012	0.0593905592920056	2.12271625699241	0.0338663309023319
Cancer.TypeCOAD	0.02889228584786	0.0501468235417945	0.576153857956325	0.564558116860868
Cancer.TypeESCA	0.0630109006589002	0.0511714390484208	1.23136854914861	0.218289851272069
Cancer.TypeGBM	-0.0987352763103177	0.0617447184502534	-1.59908861500222	0.109915249516865
Cancer.TypeHNSC	0.045645009499868	0.0488171046929308	0.935020824913402	0.349859276331686
Cancer.TypeKICH	-0.118319711460077	0.118656348523278	-0.997162924130134	0.318772752755827
Cancer.TypeKIRC	0.168953558441186	0.0493175777402315	3.42582839998972	0.000621876317236285
Cancer.TypeKIRP	0.0169340811810265	0.050160588155916	0.337597340932082	0.735692291259053
Cancer.TypeLGG	-0.103032164090426	0.0604914477211022	-1.70325174833737	0.0886334260382205
Cancer.TypeLIHC	0.0623708206403478	0.051531259535941	1.21034923659971	0.226248441986615
Cancer.TypeLUAD	0.0527442648612359	0.0489566525440506	1.07736665234163	0.281410549135661
Cancer.TypeLUSC	0.039016183023524	0.0489279680324816	0.797420873836872	0.425275161601309
Cancer.TypeMESO	0.0709268707751102	0.0539491716453772	1.31469805025612	0.188720514287871
Cancer.TypeOV	0.0175555763597601	0.0508396641739462	0.3453125949002	0.729885664774824
Cancer.TypePAAD	0.0429163160004005	0.0500139934101847	0.858086168973285	0.390919311750525
Cancer.TypePRAD	0.249346703067125	0.0604048976397654	4.12792195351684	0.0000376894117793814
Cancer.TypeREAD	0.0256847249551872	0.0539422070927601	0.476152651874611	0.634003276155342
Cancer.TypeSARC	0.00976033246537849	0.0495348122673238	0.197039859820303	0.843810838097188
Cancer.TypeSKCM	0.105070478447773	0.0585618197013622	1.79418055968178	0.0728936442422236
Cancer.TypeSTAD	0.125966522165879	0.0493051692579981	2.55483398721818	0.010677003618069
Cancer.TypeTHCA	0.0789300178070823	0.0506820171994511	1.55735746461049	0.119500165925702
Cancer.TypeUCEC	0.149022076321443	0.0509562417180592	2.92451074288371	0.00347806032611232
Cancer.TypeUCS	-0.00957180323270351	0.059550344087984	-0.160734641911748	0.872314154365541
log(Mutation.Count)	0.000194782679877868	0.00212073622181431	0.0918467265633017	0.926826476744541
